# DiverScan: attention-guided exploratory analysis of animal behaviour across diverse comparative experiments

**DOI:** 10.64898/2026.10.01.755818

**Authors:** Momoe Sukegawa, Hirotsugu Azechi, Tatsumi Butsugan, Nadja Freund, Shiomi Hakataya, Tomohiro Iwata, Noriko Katsu, Koutarou D. Kimura, Hiroki Koda, Akiko Koto, Yuya Makiguchi, Hiroshi Matsui, Koji Miyoshi, Annakarina Mundorf, Hiraku Nishimori, Kazuo Okanoya, Masashi Shiraishi, Susumu Takahashi, Ryoya Tanaka, Genta Toya, Chitose Yamazaki, Shuhei J. Yamazaki, Takuya Maekawa

## Abstract

High-throughput tracking yields rich time-series data of animal behaviour, yet extracting biological insight remains a bottleneck, even for simple control– treatment comparisons. Existing analyses struggle to pinpoint the multiple, nonlinearly intertwined differences hidden in the data and fail to generalise across diverse recording set-ups. Here we present DiverScan, a deep-learning framework for attention-guided exploratory analysis of behavioural time series. DiverScan disentangles condition-dependent behavioural differences by pairing a loss function tailored to data exploration with an attention-branch architecture, and highlights condition-specific behavioural features visually and with explanatory text generated by a large language model. DiverScan is validated on a synthetic benchmark and on datasets from seven laboratories spanning multiple species and both single- and multi-animal behaviour. Beyond recovering known phenotypes, we demonstrate that DiverScan helps researchers generate new hypotheses across these diverse datasets. Available as Jupyter notebooks with a graphical user interface and flexible input formats, DiverScan can integrate into existing behavioural-analysis pipelines.
