## Supplementary Table 1 for "DiverScan: attention-guided exploratory analysis of animal behaviour across diverse comparative experiments"

### Sheet: Input features
Supplementary Table 1: Input features and hyperparameters of DiverScan-Net for each dataset
	C. elegans	Fruit fly	Scallop-sea star	Ant	Schizophrenia-model rat	Rat social-formation	Depression-model mouse
Mode	single	multi	multi	single	multi	multi	multi
Node / movement features
Speed	✓	✓	✓	✓	✓	✓	✓
Azimuth	✓	✓		✓	✓	✓	✓
Turning angle	✓	✓		✓	✓	✓	✓
Distance from the user-defined location		✓		✓	✓	✓	✓
Angle from the user-defined location		✓		✓	✓	✓	✓
Distance from the initial location	✓	✓	✓	✓	✓	✓	✓
Angle from the initial location	✓	✓	✓	✓	✓	✓	✓
Cumulative travel distance	✓	✓	✓	✓	✓		✓
Cumulative change in turning angle	✓	✓		✓	✓		✓
Head direction							✓
Apparent wing angle (a)		✓
Species (a)			✓
Angles between body parts							✓
Edge features (multi mode only)
Distance between nodes	–	✓	✓	–	✓	✓	✓
Azimuth difference between nodes	–	✓		–		✓	✓
Head-direction difference between nodes	–			–			✓
Head-to-head distance (b)	–			–			✓
Head-to-tail distance (b)	–			–			✓
(a) User-defined additional node feature.
(b) Body-part-to-body-part distance between nodes.
The user-defined location was the arena centre for all datasets except the ant data, for which it was the nest entrance. It is given in the pixel coordinates used for each dataset as (x, y): C. elegans (0, 0), fruit fly (0, 0), scallop--sea star (990, 540), ant (0, 0; nest entrance), schizophrenia-model rat (145, 120), rat social-formation (40, 40), and depression-model mouse (0, 0). The correspo…
Dashes indicate the single mode, which does not use a graph and therefore has no edge features.
Checkmarks indicate that a feature was used. Searched and fixed hyperparameters are listed in the accompanying hyperparameter section (separate sheet).

### Sheet: Hyperparameters
Supplementary Table 1 (continued): Searched hyperparameters of DiverScan-Net for each dataset
Hyperparameter	C. elegans	Fruit fly	Scallop-sea star	Ant	Schizophrenia-model rat	Rat social-formation	Depression-model mouse
General
Dropout probability	0.3729	0.434	0.263	0.4661	0.3662	0.4622	0.146
Weight decay	5.38e-05	0.0018	6.44e-05	0.005127	0.0525	0.0417	1.29e-05
Learning rate	0.001	0.001	0.001	0.001	0.001	0.001	0.001
Batch size	8	4	4	32	4	4	4
Epochs per Optuna trial	30	50	50	50	50	50	50
Node shuffle	–	False	True	–	False	True	True
Feature-extraction block
Block type	Conv1d + LSTM	ST-GCN	ST-GCN	Conv1d + LSTM	ST-GCN	ST-GCN	ST-GCN
Conv1d out-channels	64	–	–	64	–	–	–
LSTM hidden size	64	–	–	64	–	–	–
ST-GCN out-channels	–	64	64	–	64	64	64
Blocks before branching	3	2	3	3	3	3	3
Kernel size before branching	13	261	343	13	29	159	267
Attention branch 1
Conv1d blocks	3	–	–	2	–	–	–
LSTM blocks	2	–	–	2	–	–	–
ST-GCN blocks	–	0	0	–	0	4	5
Attention position	2	0	0	1	0	4	4
Temporal kernel size	3	47	353	3	39	109	217
Attention branch 2
Conv1d blocks	1	–	–	1	–	–	–
LSTM blocks	4	–	–	1	–	–	–
ST-GCN blocks	–	7	0	–	7	0	0
Attention position	0	7	0	0	7	0	0
Temporal kernel size	11	121	197	9	9	155	285
Attention branch 3
Conv1d blocks	3	–	–	2	–	–	–
LSTM blocks	4	–	–	1	–	–	–
ST-GCN blocks	–	0	7	–	5	5	0
Attention position	1	0	7	1	5	5	0
Temporal kernel size	25	269	281	3	35	107	281
Attention branch 4
Conv1d blocks	4	–	–	0	–	–	–
LSTM blocks	2	–	–	0	–	–	–
ST-GCN blocks	–	0	0	–	0	7	0
Attention position	1	0	0	0	0	7	0
Temporal kernel size	3	145	67	3	37	133	235
Attention branch 5
Conv1d blocks	2	–	–	1	–	–	–
LSTM blocks	2	–	–	0	–	–	–
ST-GCN blocks	–	0	0	–	6	3	0
Attention position	0	0	0	0	6	3	0
Temporal kernel size	25	111	273	15	51	109	155
Values are the best hyperparameters selected by the neural architecture search on the validation set.
worm and ant used Conv1d + LSTM feature-extraction blocks; the other datasets used ST-GCN blocks. Dashes indicate a hyperparameter not applicable to that block type.
Attention position denotes the block index after which the single attention block is placed within the branch (0 = immediately after branching).
Node shuffle was not applied to the fruit-fly and schizophrenia-model rat data, where node ordering is meaningful (the two flies have asymmetric roles, and the rat body parts form a fixed skeleton); a dash indicates the single mode, which has a single node.
