## Supplementary Table 2 for "DiverScan: attention-guided exploratory analysis of animal behaviour across diverse comparative experiments"

### Sheet: Attention1
Correlation (basic features)	09-14N2_behavioral_parameters_preexp	1	Acceleration (moving variance)	0.102572
		2	Speed (moving average)	0.100571
		3	Speed (moving variance)	0.097811
		37	y	-0.057987
		38	Acceleration (moving average)	-0.067271
		39	Angle from initial location (moving variance)	-0.101437
	09-14N2_behavioral_parameters_naive	1	y (moving average)	0.309068
		2	y	0.305686
		3	Acceleration (moving variance)	0.228052
		37	Cumulative travel distance (moving average)	-0.349071
		38	time	-0.355175
		39	time (moving average)	-0.356202
Correlation in highlighted segments (basic features)	09-14N2_behavioral_parameters_preexp	1	Speed (moving average)	0.060972
		2	Cumulative travel distance (moving variance)	0.058149
		3	Speed (moving variance)	0.041677
		36	Angle from initial location (moving variance)	-0.07453
		37	Turning angle	-0.074762
		38	Angle from userdefined location (moving variance)	-0.076765
	09-14N2_behavioral_parameters_naive	1	Angle from userdefined location (moving average)	0.067419
		2	Acceleration (moving variance)	0.062569
		3	Angle from initial location (moving average)	0.0583
		36	x	-0.060311
		37	x (moving average)	-0.067866
		38	Angle from initial location (moving variance)	-0.086209
Hellinger distance in highlighted segments (basic features)	09-14N2_behavioral_parameters_preexp - 09-14N2_behavioral_parameters_naive	1	time	0.63679
		2	time (moving average)	0.63679
		3	Distance from initial location (moving average)	0.502207

### Sheet: Attention2
Correlation (basic features)	09-14N2_behavioral_parameters_preexp	1	y (moving average)	0.748582
		2	y	0.745957
		3	Angle from userdefined location (moving variance)	0.215818
		37	time (moving average)	-0.766705
		38	Cumulative travel distance	-0.787048
		39	Cumulative travel distance (moving average)	-0.787642
	09-14N2_behavioral_parameters_naive	1	y (moving average)	0.567956
		2	y	0.562894
		3	Angle from initial location (moving variance)	0.308995
		37	Cumulative travel distance (moving average)	-0.627234
		38	Cumulative change in turning angle	-0.632782
		39	Cumulative change in turning angle (moving average)	-0.634477
Correlation in highlighted segments (basic features)	09-14N2_behavioral_parameters_preexp	1	time (moving variance)	0.462457
		2	y (moving average)	0.101979
		3	y	0.095974
		37	Cumulative travel distance	-0.107295
		38	Cumulative travel distance (moving average)	-0.109352
		39	Angle from initial location (moving variance)	-0.193722
	09-14N2_behavioral_parameters_naive	1	time (moving variance)	0.23337
		2	y (moving variance)	0.107883
		3	y (moving average)	0.104077
		37	Azimuth (moving variance)	-0.152514
		38	Cumulative travel distance	-0.152741
		39	Cumulative travel distance (moving average)	-0.159919
Hellinger distance in highlighted segments (basic features)	09-14N2_behavioral_parameters_preexp - 09-14N2_behavioral_parameters_naive	1	Speed (moving average)	0.456808
		2	Cumulative travel distance (moving variance)	0.430633
		3	time (moving average)	0.414864

### Sheet: Attention3
Correlation (basic features)	09-14N2_behavioral_parameters_preexp	1	Cumulative travel distance (moving average)	0.499604
		2	Cumulative travel distance	0.499357
		3	time (moving average)	0.486826
		37	Turning angle (moving variance)	-0.252251
		38	y	-0.455157
		39	y (moving average)	-0.456966
	09-14N2_behavioral_parameters_naive	1	Cumulative change in turning angle	0.161208
		2	Cumulative change in turning angle (moving average)	0.161115
		3	Cumulative travel distance	0.153369
		37	Speed (moving variance)	-0.160353
		38	Cumulative change in turning angle (moving variance)	-0.195758
		39	Turning angle (moving variance)	-0.210703
Correlation in highlighted segments (basic features)	09-14N2_behavioral_parameters_preexp	1	Speed (moving average)	0.169335
		2	Cumulative travel distance (moving variance)	0.14082
		3	x (moving variance)	0.066662
		36	Speed (moving variance)	-0.20096
		37	Cumulative change in turning angle (moving variance)	-0.223352
		38	Turning angle (moving variance)	-0.250067
	09-14N2_behavioral_parameters_naive	1	Distance from userdefined location (moving variance)	0.054959
		2	Cumulative travel distance (moving variance)	0.054104
		3	Speed (moving average)	0.048437
		36	Turning angle	-0.046827
		37	y (moving average)	-0.049218
		38	Turning angle (moving variance)	-0.050644
Hellinger distance in highlighted segments (basic features)	09-14N2_behavioral_parameters_preexp - 09-14N2_behavioral_parameters_naive	1	time	0.6267
		2	time (moving average)	0.6267
		3	Distance from initial location (moving average)	0.475796

### Sheet: Attention4
Correlation (basic features)	09-14N2_behavioral_parameters_preexp	1	Angle from initial location (moving variance)	0.552048
		2	y	0.499157
		3	y (moving average)	0.498682
		37	Cumulative change in turning angle	-0.521253
		38	time	-0.521734
		39	time (moving variance)	-0.764007
	09-14N2_behavioral_parameters_naive	1	Angle from initial location (moving variance)	0.591343
		2	y	0.361304
		3	y (moving average)	0.361171
		37	Cumulative change in turning angle (moving average)	-0.411936
		38	Cumulative change in turning angle	-0.418077
		39	time (moving variance)	-0.812161
Correlation in highlighted segments (basic features)	09-14N2_behavioral_parameters_preexp	1	Angle from initial location (moving variance)	0.500673
		2	y	0.197949
		3	y (moving average)	0.196153
		37	Cumulative change in turning angle	-0.269614
		38	Angle from initial location	-0.424618
		39	time (moving variance)	-0.819675
	09-14N2_behavioral_parameters_naive	1	Angle from initial location (moving variance)	0.475685
		2	y	0.240396
		3	y (moving average)	0.196217
		37	Cumulative travel distance (moving variance)	-0.424692
		38	Cumulative change in turning angle	-0.430806
		39	time (moving variance)	-0.807403
Hellinger distance in highlighted segments (basic features)	09-14N2_behavioral_parameters_preexp - 09-14N2_behavioral_parameters_naive	1	Speed (moving average)	0.463231
		2	time	0.43517
		3	time (moving average)	0.43275

### Sheet: Attention5
Correlation (basic features)	09-14N2_behavioral_parameters_preexp	1	Distance from userdefined location (moving average)	0.561725
		2	Distance from userdefined location	0.558204
		3	Distance from initial location (moving average)	0.557888
		37	Angle from userdefined location (moving variance)	-0.166
		38	y	-0.548216
		39	y (moving average)	-0.550715
	09-14N2_behavioral_parameters_naive	1	time (moving average)	0.792479
		2	time	0.791942
		3	Cumulative travel distance (moving average)	0.786967
		37	Speed (moving average)	-0.27767
		38	y	-0.731139
		39	y (moving average)	-0.736812
Correlation in highlighted segments (basic features)	09-14N2_behavioral_parameters_preexp	1	time	0.547337
		2	time (moving average)	0.547337
		3	Cumulative travel distance	0.544234
		36	Angle from initial location (moving variance)	-0.153813
		37	y	-0.497013
		38	y (moving average)	-0.5153
	09-14N2_behavioral_parameters_naive	1	Cumulative travel distance	0.394945
		2	Cumulative change in turning angle (moving average)	0.394409
		3	Cumulative travel distance (moving average)	0.394374
		36	Angle from userdefined location (moving variance)	-0.08271
		37	y	-0.282265
		38	y (moving average)	-0.293312
Hellinger distance in highlighted segments (basic features)	09-14N2_behavioral_parameters_preexp - 09-14N2_behavioral_parameters_naive	1	x (moving average)	0.525352
		2	x	0.487154
		3	Angle from userdefined location (moving average)	0.468807
