## Supplementary Table 3 for "DiverScan: attention-guided exploratory analysis of animal behaviour across diverse comparative experiments"

### Sheet: worm
Attention branch	Condition	Precision	Recall	F1-score	Macro averaged accuracy
Attention1	Pre-exposed	0.818182	0.818182	0.818182	0.818182
	Naïve	0.818182	0.818182	0.818182
Attention2	Pre-exposed	0.848485	0.848485	0.848485	0.848485
	Naïve	0.848485	0.848485	0.848485
Attention3	Pre-exposed	0.882353	0.909091	0.895522	0.893939
	Naïve	0.90625	0.878788	0.892308
Attention4	Pre-exposed	0.84375	0.818182	0.830769	0.833333
	Naïve	0.823529	0.848485	0.835821
Attention5	Pre-exposed	0.913043	0.636364	0.75	0.787879
	Naïve	0.72093	0.939394	0.815789

### Sheet: fruitfly
Attention branch	Condition	Precision	Recall	F1-score	Macro averaged accuracy
Attention1	virginmale_matedfemale	0.7	0.677419	0.688525	0.71371
	virginmale_virginfemale	0.72973	0.75	0.739726
Attention2	virginmale_matedfemale	0.740741	0.645161	0.689655	0.725358
	virginmale_virginfemale	0.725	0.805556	0.763158
Attention3	virginmale_matedfemale	0.676471	0.741935	0.707692	0.71819
	virginmale_virginfemale	0.757576	0.694444	0.724638
Attention4	virginmale_matedfemale	0.785714	0.709677	0.745763	0.771505
	virginmale_virginfemale	0.769231	0.833333	0.8
Attention5	virginmale_matedfemale	0.586207	0.548387	0.566667	0.607527
	virginmale_virginfemale	0.631579	0.666667	0.648649

### Sheet: scallop
Attention branch	Condition	Precision	Recall	F1-score	Macro averaged accuracy
Attention1	Male	0.7	0.608696	0.651163	0.664704
	Female	0.526316	0.666667	0.588235
	Mixed	0.851852	0.71875	0.779661
Attention2	Male	0.555556	0.652174	0.6	0.668086
	Female	0.633333	0.633333	0.633333
	Mixed	0.821429	0.71875	0.766667
Attention3	Male	0.653846	0.73913	0.693878	0.715821
	Female	0.695652	0.533333	0.603774
	Mixed	0.777778	0.875	0.823529
Attention4	Male	0.705882	0.521739	0.6	0.605857
	Female	0.488889	0.733333	0.586667
	Mixed	0.782609	0.5625	0.654545
Attention5	Male	0.615385	0.695652	0.653061	0.722162
	Female	0.695652	0.533333	0.603774
	Mixed	0.833333	0.9375	0.882353

### Sheet: ant
Attention branch	Condition	Precision	Recall	F1-score	Macro averaged accuracy
Attention1	Control	0.541667	0.146067	0.230088	0.518686
	Melatonin	0.54272	0.891304	0.674645
Attention2	Control	0.547009	0.14382	0.227758	0.519539
	Melatonin	0.543165	0.895257	0.676119
Attention3	Control	0.54902	0.0629213	0.112903	0.508733
	Melatonin	0.536667	0.954545	0.687055
Attention4	Control	0.571429	0.440449	0.497462	0.574968
	Melatonin	0.590461	0.709486	0.644524
Attention5	Control	0.618497	0.240449	0.346278	0.555007
	Melatonin	0.565553	0.869565	0.685358

### Sheet: rat_schizophrenia
Attention branch	Condition	Precision	Recall	F1-score	Macro averaged accuracy
Attention1	MIA	0.555556	0.46875	0.508475	0.534375
	Control	0.514286	0.6	0.553846
Attention2	MIA	0.615385	0.5	0.551724	0.583333
	Control	0.555556	0.666667	0.606061
Attention3	MIA	0.5	0.59375	0.542857	0.480208
	Control	0.458333	0.366667	0.407407
Attention4	MIA	0.575758	0.59375	0.584615	0.563542
	Control	0.551724	0.533333	0.542373
Attention5	MIA	0.558824	0.59375	0.575758	0.546875
	Control	0.535714	0.5	0.517241

### Sheet: rat_socialformation
Attention branch	Condition	Precision	Recall	F1-score	Macro averaged accuracy
Attention1	Week 1	0.674603	0.758929	0.714286	0.696429
	Week 3	0.72449	0.633929	0.67619
Attention2	Week 1	0.504762	0.473214	0.488479	0.504464
	Week 3	0.504202	0.535714	0.519481
Attention3	Week 1	0.647059	0.491071	0.558376	0.611607
	Week 3	0.589928	0.732143	0.653386
Attention4	Week 1	0.645455	0.633929	0.63964	0.642857
	Week 3	0.640351	0.651786	0.646018
Attention5	Week 1	0.673469	0.589286	0.628571	0.651786
	Week 3	0.634921	0.714286	0.672269

### Sheet: mouse
Attention branch	Condition	Precision	Recall	F1-score	Macro averaged accuracy
Attention1	Control	0.542857	0.527778	0.535211	0.541667
	Depression	0.540541	0.555556	0.547945
Attention2	Control	0.65	0.722222	0.684211	0.666667
	Depression	0.6875	0.611111	0.647059
Attention3	Control	0.542857	0.527778	0.535211	0.541667
	Depression	0.540541	0.555556	0.547945
Attention4	Control	0.581395	0.694444	0.632911	0.597222
	Depression	0.62069	0.5	0.553846
Attention5	Control	0.55814	0.666667	0.607595	0.569444
	Depression	0.586207	0.472222	0.523077
