## Supplementary Table 4 for "DiverScan: attention-guided exploratory analysis of animal behaviour across diverse comparative experiments"

### Sheet: worm
Figure	Panel	N	test	T	dof	alternative	p-val	CI95%	cohen-d	adjusted p-val	note
Main.3	d: early phase	33 naive vs. 33 pre-exposed	Student's t-test	-0.230194	64	two-sided	0.818675	[-0.91, 0.73]	0.05667	0.818675	Corrected by Holm method
Main.3	d: late phase	33 naive vs. 33 pre-exposed	Student's t-test	-2.35505	64	two-sided	0.021598	[-4.06, -0.33]	0.579774	0.0431958	Corrected by Holm method
Main.3	f: early phase	33 naive vs. 33 pre-exposed	Student's t-test	0.377727	64	two-sided	0.706883	[-0.04, 0.06]	0.09299	0.706883	Corrected by Holm method
Main.3	f: late phase	33 naive vs. 33 pre-exposed	Student's t-test	2.38838	64	two-sided	0.019883	[0.01, 0.09]	0.587979	0.0397669	Corrected by Holm method
Ext. 3	b: early phase	33 naive vs. 33 pre-exposed	Student's t-test	5.91474	64	two-sided	1.41693e-07	[0.02, 0.05]	1.45611	2.83385e-07	Corrected by Holm method
Ext. 3	b: late phase	33 naive vs. 33 pre-exposed	Student's t-test	1.07518	64	two-sided	0.286332	[-0.0036, 0.012]	0.26469	0.286332	Corrected by Holm method
Ext. 3	d: early phase	33 naive vs. 33 pre-exposed	Student's t-test	2.82596	64	two-sided	0.006281	[0.00038, 0.0022]	0.695704	0.0125629	Corrected by Holm method
Ext. 3	d: late phase	33 naive vs. 33 pre-exposed	Student's t-test	0.96322	64	two-sided	0.339063	[-0.00033, 0.00094]	0.237128	0.339063	Corrected by Holm method
Ext. 3	f: early phase	33 naive vs. 33 pre-exposed	Student's t-test	5.48211	64	two-sided	7.61362e-07	[0.13, 0.28]	1.3496	1.52272e-06	Corrected by Holm method
Ext. 3	f: late phase	33 naive vs. 33 pre-exposed	Student's t-test	0.694688	64	two-sided	0.489765	[-0.04, 0.08]	0.17102	0.489765	Corrected by Holm method

### Sheet: fruitfly
Figure	Panel	N	test	T	dof	alternative	p-val	CI95%	cohen-d / r	adjusted p-val	note
Main.4	d	36 clips of virgin F & virgin M vs. 31 clips of mated F & virgin M	Welch's t-test	-4.15397	59.3284	two-sided	0.000106	[-12.19, -4.26]	1.03019
Main.4	e	36 clips of virgin M (paired with virgin F)	Pearson correlation coefficient				0.01945	[0.07, 0.64]	0.387773	0.0583496	Corrected by Holm method
Main.4	e	36 clips of virgin F (paired with virgin M)	Pearson correlation coefficient				0.848217	[-0.36, 0.3]	-0.033057	1	Corrected by Holm method
Main.4	e	31 clips of virgin M (paired with mated F)	Pearson correlation coefficient				0.649935	[-0.28, 0.43]	0.084854	1	Corrected by Holm method
Main.4	e	31 clips of mated F (paired with virgin M)	Pearson correlation coefficient				0.002138	[-0.74, -0.22]	-0.530554	0.00855106	Corrected by Holm method
Ext. 4	b	36 clips of virgin M (paired with virgin F) vs. 36 clips of virgin F (paired with virgin M)	Student's t-test	-1.70108	70	two-sided	0.093365	[-2.31, 0.18]	0.40095	0.253819	Corrected by Holm method
Ext. 4	b	36 clips of virgin M (paired with virgin F) vs. 31 clips of virgin M (paired with mated F)	Welch's t-test	2.93114	53.3756	two-sided	0.004963	[0.64, 3.4]	0.736006	0.01985	Corrected by Holm method
Ext. 4	b	36 clips of virgin M (paired with virgin F) vs. 31 clips of mated F (paired with virgin M)	Welch's t-test	1.75544	56.4791	two-sided	0.084606	[-0.16, 2.44]	0.438062	0.253819	Corrected by Holm method
Ext. 4	b	36 clips of virgin F (paired with virgin M) vs. 31 clips of virgin M (paired with mated F)	Welch's t-test	4.06712	61.847	two-sided	0.000137	[1.57, 4.6]	1.00217	0.000822	Corrected by Holm method
Ext. 4	b	36 clips of virgin F (paired with virgin M) vs. 31 clips of mated F (paired with virgin M)	Welch's t-test	3.05116	63.7921	two-sided	0.00332	[0.76, 3.64]	0.746785	0.016599	Corrected by Holm method
Ext. 4	b	31 clips of virgin M (paired with mated F) vs. 31 clips of mated F (paired with virgin M)	Student's t-test	-1.1317	60	two-sided	0.262265	[-2.44, 0.68]	0.287451	0.262265	Corrected by Holm method
Ext. 4	d	36 clips of virgin M (paired with virgin F) vs. 36 clips of virgin F (paired with virgin M)	Student's t-test	0.213631	70	two-sided	0.831456	[-10.67, 13.23]	0.050353	0.831456	Corrected by Holm method
Ext. 4	d	36 clips of virgin M (paired with virgin F) vs. 31 clips of virgin M (paired with mated F)	Welch's t-test	-4.80163	58.0023	two-sided	1.1e-05	[-49.18, -20.24]	1.19436	5.7e-05	Corrected by Holm method
Ext. 4	d	36 clips of virgin M (paired with virgin F) vs. 31 clips of mated F (paired with virgin M)	Welch's t-test	-1.3785	58.2763	two-sided	0.173318	[-24.31, 4.48]	0.342684	0.350922	Corrected by Holm method
Ext. 4	d	36 clips of virgin F (paired with virgin M) vs. 31 clips of virgin M (paired with mated F)	Welch's t-test	-5.09156	55.8124	two-sided	4e-06	[-50.15, -21.83]	1.27231	2.6e-05	Corrected by Holm method
Ext. 4	d	36 clips of virgin F (paired with virgin M) vs. 31 clips of mated F (paired with virgin M)	Welch's t-test	-1.59214	56.0985	two-sided	0.116974	[-25.28, 2.89]	0.397621	0.350922	Corrected by Holm method
Ext. 4	d	31 clips of virgin M (paired with mated F) vs. 31 clips of mated F (paired with virgin M)	Student's t-test	3.05712	60	two-sided	0.003335	[8.57, 41.02]	0.77651	0.013339	Corrected by Holm method
Ext. 4	f	36 clips of virgin M (paired with virgin F) vs. 36 clips of virgin F (paired with virgin M)	Student's t-test	9.8332	70	two-sided	8.00341e-15	[0.37, 0.56]	2.31771	4.80205e-14	Corrected by Holm method
Ext. 4	f	36 clips of virgin M (paired with virgin F) vs. 31 clips of virgin M (paired with mated F)	Welch's t-test	4.06675	64.9804	two-sided	0.000131	[0.13, 0.38]	0.983866	0.000262543	Corrected by Holm method
Ext. 4	f	36 clips of virgin M (paired with virgin F) vs. 31 clips of mated F (paired with virgin M)	Welch's t-test	9.55331	36.5415	two-sided	1.78329e-11	[0.36, 0.55]	2.17599	8.91645e-11	Corrected by Holm method
Ext. 4	f	36 clips of virgin F (paired with virgin M) vs. 31 clips of virgin M (paired with mated F)	Welch's t-test	-4.82182	31.6679	two-sided	3.4e-05	[-0.3, -0.12]	1.26869	0.000121673	Corrected by Holm method
Ext. 4	f	36 clips of virgin F (paired with virgin M) vs. 31 clips of mated F (paired with virgin M)	Welch's t-test	-1.3538	64.7895	two-sided	0.180505	[-0.03, 0.01]	0.329342	0.180505	Corrected by Holm method
Ext. 4	f	31 clips of virgin M (paired with mated F) vs. 31 clips of mated F (paired with virgin M)	Student's t-test	4.51267	60	two-sided	3e-05	[0.11, 0.28]	1.14622	0.000121673	Corrected by Holm method

### Sheet: scallop
Figure	Panel	N	test	T	dof	alternative	p-val	CI95%	cohen-d	adjusted p-val	note
Main.5	d	22 male clips vs. 30 female clips	Welch's t-test	1.84317	43.7737	two-sided	0.072082	[-0.0, 0.04]	0.522291	0.216246	Corrected by Holm method. One male clip was excluded because no scallop reached 15 cm/min in any frame.
Main.5	d	22 male clips vs. 32 mixed clips	Welch's t-test	0.699651	51.2563	two-sided	0.487309	[-0.02, 0.04]	0.184641	0.647547	Corrected by Holm method. One male clip was excluded because no scallop reached 15 cm/min in any frame.
Main.5	d	30 female clips vs. 32 mixed clips	Welch's t-test	-0.995425	56.5036	two-sided	0.323773	[-0.04, 0.01]	0.2504	0.647547	Corrected by Holm method
Main.5	e	8 male clips vs. 6 female clips	Welch's t-test	0.32571	6.878	two-sided	0.754328	[-0.1, 0.13]	0.193202	0.754328	Corrected by Holm method. Only clips containing at least one segment with sea-star movement were included.
Main.5	e	8 male clips vs. 8 mixed clips	Student's t-test	-3.57372	14	two-sided	0.003054	[-0.3, -0.08]	1.78686	0.009161	Corrected by Holm method. Only clips containing at least one segment with sea-star movement were included.
Main.5	e	6 female clips vs. 8 mixed clips	Welch's t-test	-3.10408	11.9789	two-sided	0.009138	[-0.35, -0.06]	1.60959	0.018276	Corrected by Holm method. Only clips containing at least one segment with sea-star movement were included.
Main.5	g	23 male clips vs. 30 female clips	Welch's t-test	-3.35797	38.7119	two-sided	0.001772	[-12.62, -3.13]	0.840241	0.005316	Corrected by Holm method
Main.5	g	23 male clips vs. 32 mixed clips	Welch's t-test	-1.30659	52.5149	two-sided	0.197047	[-5.0, 1.06]	0.333546	0.197047	Corrected by Holm method
Main.5	g	30 female clips vs. 32 mixed clips	Welch's t-test	2.3895	45.616	two-sided	0.021063	[0.93, 10.88]	0.617378	0.042126	Corrected by Holm method
Main.5	h	23 male clips vs. 30 female clips	Welch's t-test	0.171471	50.96	two-sided	0.864533	[-4.19, 4.97]	0.045699	0.864533	Corrected by Holm method
Main.5	h	23 male clips vs. 32 mixed clips	Welch's t-test	-2.6066	49.4154	two-sided	0.012055	[-12.8, -1.66]	0.649067	0.035105	Corrected by Holm method
Main.5	h	30 female clips vs. 32 mixed clips	Welch's t-test	-2.60603	56.2572	two-sided	0.011702	[-13.47, -1.76]	0.655355	0.035105	Corrected by Holm method
Main.5	i	32 mixed clips (male) vs. 32 mixed clips (female)	Student's t-test	3.50796	62	two-sided	0.000846	[4.12, 15.04]	0.87699
Main.5	j: center	23 male clips vs. 30 female clips	Welch's t-test	1.30913	50.3695	two-sided	0.196429	[-1.79, 8.52]	0.355191	0.392859	Corrected by Holm method
Main.5	j: center	23 male clips vs. 32 mixed clips	Welch's t-test	-0.922046	46.1922	two-sided	0.361296	[-6.76, 2.51]	0.254015	0.392859	Corrected by Holm method
Main.5	j: center	30 female clips vs. 32 mixed clips	Welch's t-test	-2.3425	56.0035	two-sided	0.022735	[-10.18, -0.79]	0.59928	0.068204	Corrected by Holm method
Main.5	j: peripheral	23 male clips vs. 30 female clips	Welch's t-test	-1.30913	50.3695	two-sided	0.196429	[-10.22, 2.15]	0.355191	0.392859	Corrected by Holm method
Main.5	j: peripheral	23 male clips vs. 32 mixed clips	Welch's t-test	0.922046	46.1922	two-sided	0.361296	[-3.02, 8.11]	0.254015	0.392859	Corrected by Holm method
Main.5	j: peripheral	30 female clips vs. 32 mixed clips	Welch's t-test	2.3425	56.0035	two-sided	0.022735	[0.95, 12.21]	0.59928	0.068204	Corrected by Holm method
Main.5	k: center	23 male clips vs. 30 female clips	Welch's t-test	0.67039	44.6262	two-sided	0.506064	[-7.18, 14.35]	0.188531	1	Corrected by Holm method
Main.5	k: center	23 male clips vs. 32 mixed clips	Welch's t-test	0.446742	46.865	two-sided	0.657119	[-8.54, 13.41]	0.12261	1	Corrected by Holm method
Main.5	k: center	30 female clips vs. 32 mixed clips	Welch's t-test	-0.238767	59.9775	two-sided	0.8121	[-10.74, 8.45]	0.06051	1	Corrected by Holm method
Main.5	k: peripheral	23 male clips vs. 30 female clips	Welch's t-test	-0.67039	44.6262	two-sided	0.506064	[-17.22, 8.62]	0.188531	1	Corrected by Holm method
Main.5	k: peripheral	23 male clips vs. 32 mixed clips	Welch's t-test	-0.446742	46.865	two-sided	0.657119	[-16.1, 10.25]	0.12261	1	Corrected by Holm method
Main.5	k: peripheral	30 female clips vs. 32 mixed clips	Welch's t-test	0.238767	59.9775	two-sided	0.8121	[-10.14, 12.89]	0.06051	1	Corrected by Holm method
Main.5	l	23 male clips vs. 30 female clips	Welch's t-test	1.4348	47.6012	two-sided	0.157883	[-10.09, 60.33]	0.397399	0.473648	Corrected by Holm method
Main.5	l	23 male clips vs. 32 mixed clips	Welch's t-test	0.063863	52.6688	two-sided	0.949321	[-37.88, 40.38]	0.016741	0.949321	Corrected by Holm method
Main.5	l	30 female clips vs. 32 mixed clips	Welch's t-test	-1.29212	58.049	two-sided	0.201434	[-60.86, 13.11]	0.325721	0.473648	Corrected by Holm method
Main.5	m	23 male clips vs. 30 female clips	Welch's t-test	1.41405	43.006	two-sided	0.164546	[-122.24, 695.87]	0.400659	0.493639	Corrected by Holm method
Main.5	m	23 male clips vs. 32 mixed clips	Welch's t-test	0.326089	52.9895	two-sided	0.745642	[-421.15, 584.68]	0.084628	0.745642	Corrected by Holm method
Main.5	m	30 female clips vs. 32 mixed clips	Welch's t-test	-0.908487	51.9603	two-sided	0.367816	[-657.99, 247.88]	0.227476	0.735631	Corrected by Holm method

### Sheet: ant
Figure	Panel	N	test	T	dof	alternative	p-val	CI95%	cohen-d / r	adjusted p-val	note
Main.6	d: [0.00, 0.25)	445 control sub-trips vs. 506 melatonin sub-trips	Welch's t-test	-2.8199	803.621	two-sided	0.004922	[-0.03, -0.01]	0.183989	0.029532	Corrected by Holm method
Main.6	d: [0.25, 0.50)	445 control sub-trips vs. 506 melatonin sub-trips	Welch's t-test	1.73223	866.323	two-sided	0.083589	[-0.0, 0.02]	0.116441	0.401105	Corrected by Holm method
Main.6	d: [0.50, 0.75)	445 control sub-trips vs. 506 melatonin sub-trips	Welch's t-test	1.13359	891.986	two-sided	0.25727	[-0.0, 0.02]	0.075395	0.771811	Corrected by Holm method
Main.6	d: [0.75, 1.00)	445 control sub-trips vs. 506 melatonin sub-trips	Welch's t-test	1.75142	883.706	two-sided	0.080221	[-0.0, 0.02]	0.115846	0.401105	Corrected by Holm method
Main.6	d: [1.00, 1.25)	445 control sub-trips vs. 506 melatonin sub-trips	Welch's t-test	3.37075	845.749	two-sided	0.000784	[0.01, 0.03]	0.22744	0.006269	Corrected by Holm method
Main.6	d: [1.25, 1.50)	445 control sub-trips vs. 506 melatonin sub-trips	Welch's t-test	-0.108165	841.675	two-sided	0.91389	[-0.01, 0.01]	0.007093	1	Corrected by Holm method
Main.6	d: [1.50, 1.75)	445 control sub-trips vs. 506 melatonin sub-trips	Welch's t-test	-0.541886	883.367	two-sided	0.588034	[-0.02, 0.01]	0.035839	1	Corrected by Holm method
Main.6	d: [1.75, 2.00)	445 control sub-trips vs. 506 melatonin sub-trips	Welch's t-test	-2.98386	883.532	two-sided	0.002925	[-0.04, -0.01]	0.197354	0.020473	Corrected by Holm method
Ext. 5	b: [0.00, 0.25)	445 control sub-trips vs. 506 melatonin sub-trips	Welch's t-test	0.861582	841.072	two-sided	0.389163	[-0.01, 0.02]	0.058696	1	Corrected by Holm method
Ext. 5	b: [0.25, 0.50)	445 control sub-trips vs. 506 melatonin sub-trips	Welch's t-test	-0.243308	856.444	two-sided	0.807825	[-0.02, 0.01]	0.016341	1	Corrected by Holm method
Ext. 5	b: [0.50, 0.75)	445 control sub-trips vs. 506 melatonin sub-trips	Welch's t-test	-0.675102	853.908	two-sided	0.499793	[-0.02, 0.01]	0.045884	1	Corrected by Holm method
Ext. 5	b: [0.75, 1.00)	445 control sub-trips vs. 506 melatonin sub-trips	Welch's t-test	-0.523608	868.376	two-sided	0.600685	[-0.02, 0.01]	0.035322	1	Corrected by Holm method
Ext. 5	b: [1.00, 1.25)	445 control sub-trips vs. 506 melatonin sub-trips	Welch's t-test	1.34789	818.263	two-sided	0.178067	[-0.0, 0.02]	0.092119	1	Corrected by Holm method
Ext. 5	b: [1.25, 1.50)	445 control sub-trips vs. 506 melatonin sub-trips	Welch's t-test	0.475517	868.998	two-sided	0.634538	[-0.01, 0.02]	0.03212	1	Corrected by Holm method
Ext. 5	b: [1.50, 1.75)	445 control sub-trips vs. 506 melatonin sub-trips	Welch's t-test	-0.873844	867.925	two-sided	0.382445	[-0.02, 0.01]	0.058925	1	Corrected by Holm method
Ext. 5	b: [1.75, 2.00)	445 control sub-trips vs. 506 melatonin sub-trips	Welch's t-test	-0.130849	848.471	two-sided	0.895926	[-0.01, 0.01]	0.008903	1	Corrected by Holm method
Ext. 5	c	445 control sub-trips vs. 506 melatonin sub-trips	Welch's t-test	-0.748264	946.485	two-sided	0.454487	[-4.0, 1.79]	0.048074
Figure	Panel	behavior	method	colony_id	response	comparison	n_ctrl	n_Mel	mean_ctrl	mean_Mel	median_ctrl	median_Mel	estimate_ctrl_minus_Mel	statistic	statistic_name	df1	df2	p_value	auxiliary_statistic	auxiliary_statistic_name	auxiliary_p_value	residual_shapiro_W	residual_shapiro_p	note
Ext. 5	d	Food	LMM_colony_random_intercept	all	sqrt(frame_count / 172800)	ctrl_vs_Mel	27	32	0.00393733	0.00299407	0.000810185	0.00118924	0.00205707	0.03776	F	1	55.1238	0.84664	0.194319	emmeans_t_ratio	0.84664	0.888512	5.8856e-05	Primary model. Colony identity was modeled as a random intercept. Estimate is on sqrt-ratio scale.
Ext. 5	d	Food	Wilcoxon_by_colony	c27_2	frame_count / 172800	ctrl_vs_Mel	11	12	0.00154619	0.000951968	0.000133102	2.89352e-06	0.000594223	87	W	NA	NA	0.197498	NA	NA	NA	NA	NA	Non-parametric sensitivity analysis within each colony. This is not a combined colony-adjusted test.
Ext. 5	d	Food	Wilcoxon_by_colony	c47	frame_count / 172800	ctrl_vs_Mel	7	7	0.0114641	0.00325645	0.00417245	0.00114005	0.00820767	30	W	NA	NA	0.522446	NA	NA	NA	NA	NA	Non-parametric sensitivity analysis within each colony. This is not a combined colony-adjusted test.
Ext. 5	d	Food	Wilcoxon_by_colony	c81	frame_count / 172800	ctrl_vs_Mel	9	13	0.00100566	0.0047378	0.000810185	0.00207755	-0.00373214	30	W	NA	NA	0.0615136	NA	NA	NA	NA	NA	Non-parametric sensitivity analysis within each colony. This is not a combined colony-adjusted test.
Ext. 5	d	Food	Wilcoxon_overall	all	frame_count / 172800	ctrl_vs_Mel	27	32	0.00393733	0.00299407	0.000810185	0.00118924	0.00094326	432.5	W	NA	NA	1	NA	NA	NA	NA	NA	Non-parametric sensitivity analysis. Colony identity is not modeled.
Ext. 5	d	Water	LMM_colony_random_intercept	all	sqrt(frame_count / 172800)	ctrl_vs_Mel	27	32	0.003128	0.0038793	0.00046875	0.000711806	-0.0013485	0.0116564	F	1	55.623	0.914412	-0.107965	emmeans_t_ratio	0.914412	0.691595	7.61576e-10	Primary model. Colony identity was modeled as a random intercept. Estimate is on sqrt-ratio scale.
Ext. 5	d	Water	Wilcoxon_by_colony	c27_2	frame_count / 172800	ctrl_vs_Mel	11	12	0.0035585	0.00218123	0.00208912	0.00123553	0.00137727	81.5	W	NA	NA	0.355791	NA	NA	NA	NA	NA	Non-parametric sensitivity analysis within each colony. This is not a combined colony-adjusted test.
Ext. 5	d	Water	Wilcoxon_by_colony	c47	frame_count / 172800	ctrl_vs_Mel	7	7	0.000429067	0.000964782	0.000341435	0.000920139	-0.000535714	16	W	NA	NA	0.30455	NA	NA	NA	NA	NA	Non-parametric sensitivity analysis within each colony. This is not a combined colony-adjusted test.
Ext. 5	d	Water	Wilcoxon_by_colony	c81	frame_count / 172800	ctrl_vs_Mel	9	13	0.004701	0.00701611	0.000196759	6.36574e-05	-0.00231511	62.5	W	NA	NA	0.81338	NA	NA	NA	NA	NA	Non-parametric sensitivity analysis within each colony. This is not a combined colony-adjusted test.
Ext. 5	d	Water	Wilcoxon_overall	all	frame_count / 172800	ctrl_vs_Mel	27	32	0.003128	0.0038793	0.00046875	0.000711806	-0.000751303	438.5	W	NA	NA	0.927133	NA	NA	NA	NA	NA	Non-parametric sensitivity analysis. Colony identity is not modeled.

### Sheet: rat_schizophrenia
Figure	Panel	N	test	T	dof	alternative	p-val	CI95%	cohen-d	note
Ext. 6	a	29 control clips vs. 30 MIA clips	Welch's t-test	-1.69651	55.2798	two-sided	0.095413	[-0.037, 0.0031]	0.442884	1 control clip and 2 MIA clips were excluded from the analysis because the rats spent less than 5 s in the peripheral area during these clips.
Ext. 6	b	18 control clips vs. 20 MIA clips	Welch's t-test	0.308936	32.8471	two-sided	0.759321	[-0.03, 0.04]	0.098172	12 control clips and 12 MIA clips were excluded from the analysis because the rats spent less than 5 s in the central area during these clips.
Ext. 6	c	29 control clips vs. 30 MIA clips	Welch's t-test	-1.84311	53.9766	two-sided	0.070807	[-0.042, 0.0018]	0.477745	1 control clip and 2 MIA clips were excluded from the analysis because the rats spent less than 5 s in the peripheral area during these clips.
Ext. 6	d	18 control clips vs. 20 MIA clips	Welch's t-test	-0.595013	33.8263	two-sided	0.555795	[-0.04, 0.02]	0.189635	12 control clips and 12 MIA clips were excluded from the analysis because the rats spent less than 5 s in the central area during these clips.
Ext. 6	e	29 control clips vs. 30 MIA clips	Welch's t-test	-1.42186	55.0257	two-sided	0.160711	[-0.03, 0.01]	0.371267	1 control clip and 2 MIA clips were excluded from the analysis because the rats spent less than 5 s in the peripheral area during these clips.
Ext. 6	f	18 control clips vs. 20 MIA clips	Welch's t-test	-0.857653	30.3068	two-sided	0.397816	[-0.04, 0.02]	0.270812	12 control clips and 12 MIA clips were excluded from the analysis because the rats spent less than 5 s in the central area during these clips.
Ext. 6	g	29 control clips vs. 30 MIA clips	Welch's t-test	-0.772074	50.9901	two-sided	0.443634	[-0.03, 0.02]	0.199762	1 control clip and 2 MIA clips were excluded from the analysis because the rats spent less than 5 s in the peripheral area during these clips.
Ext. 6	h	18 control clips vs. 20 MIA clips	Welch's t-test	-0.894071	30.5326	two-sided	0.378278	[-0.05, 0.02]	0.28246	12 control clips and 12 MIA clips were excluded from the analysis because the rats spent less than 5 s in the central area during these clips.
Ext. 6	i	30 control clips vs. 32 MIA clips	Welch's t-test	-0.707729	59.5638	two-sided	0.481874	[-4.5, 2.2]	0.178971

### Sheet: rat_socialformation
Figure	Panel	N	test	T	dof	alternative	p-val	CI95%	cohen-d	adjusted p-val	note
Main.6	j: 1	112 week-1 clips vs. 112 week-3 clips	Student's t-test	-1.66544	222	two-sided	0.097235	[-39.46, 3.31]	0.222554	0.680646	Corrected by Holm method
Main.6	j: 2	112 week-1 clips vs. 112 week-3 clips	Student's t-test	-0.695804	222	two-sided	0.487279	[-23.75, 11.36]	0.092981	1	Corrected by Holm method
Main.6	j: 3	112 week-1 clips vs. 112 week-3 clips	Student's t-test	-0.673796	222	two-sided	0.501142	[-11.48, 5.63]	0.09004	1	Corrected by Holm method
Main.6	j: 4	112 week-1 clips vs. 112 week-3 clips	Student's t-test	2.80176	222	two-sided	0.005531	[4.37, 25.07]	0.374401	0.060845	Corrected by Holm method
Main.6	j: 5	112 week-1 clips vs. 112 week-3 clips	Student's t-test	0.677946	222	two-sided	0.498512	[-0.65, 1.33]	0.090594	1	Corrected by Holm method
Main.6	j: 6	112 week-1 clips vs. 112 week-3 clips	Student's t-test	0.799868	222	two-sided	0.424642	[-3.95, 9.35]	0.106887	1	Corrected by Holm method
Main.6	j: 7	112 week-1 clips vs. 112 week-3 clips	Student's t-test	0.244782	222	two-sided	0.806851	[-1.58, 2.03]	0.03271	1	Corrected by Holm method
Main.6	j: 8	112 week-1 clips vs. 112 week-3 clips	Student's t-test	1.92063	222	two-sided	0.05606	[-0.09, 7.06]	0.256654	0.44848	Corrected by Holm method
Main.6	j: 9	112 week-1 clips vs. 112 week-3 clips	Student's t-test	-0.558084	222	two-sided	0.57735	[-0.06, 0.03]	0.074577	1	Corrected by Holm method
Main.6	j: 10	112 week-1 clips vs. 112 week-3 clips	Student's t-test	2.12811	222	two-sided	0.03443	[0.22, 5.64]	0.28438	0.309874	Corrected by Holm method
Main.6	j: 11	112 week-1 clips vs. 112 week-3 clips	Student's t-test	2.46946	222	two-sided	0.014286	[0.57, 5.06]	0.329996	0.142858	Corrected by Holm method
Ext. 7	b	112 week-1 clips vs. 112 week-3 clips	Student's t-test	0.039391	222	two-sided	0.968614	[-2.57, 2.68]	0.005264
Ext. 7	c	112 week-1 clips vs. 112 week-3 clips	Student's t-test	-0.104077	222	two-sided	0.917202	[-2.0, 1.8]	0.013908
Ext. 7	d	112 week-1 clips vs. 112 week-3 clips	Student's t-test	0.27597	222	two-sided	0.782828	[-2.82, 3.74]	0.036878
Figure	Panel	N	test	Source	SS	DF	MS	F	p-unc	np2
Main.6	j	(Described above)	ANOVA	Week	0	1	0	0	1	0
				Configuration	4765392	10	476539	356.549	0	0.593507
				Week * Configuration	35078.7	10	3507.87	2.6246	0.003545	0.010633
				Residual	3263815	2442	1336.53

### Sheet: mouse
Figure	Panel	N	test	T	dof	alternative	p-val	CI95%	cohen-d	note
Main.6	m	36 control clips vs. 36 depression clips	Student's t-test	-1.0126	70	two-sided	0.314736	[-0.01, 0.0]	0.238673
Main.6	n	36 control clips vs. 36 depression clips	Student's t-test	4.44747	70	two-sided	3.2e-05	[72.52, 190.44]	1.04828
Ext. 8	b	36 control clips vs. 36 depression clips	Student's t-test	3.86856	70	two-sided	0.000243	[0.29, 0.9]	0.911828
Ext. 8	d: top left	36 control clips vs. 36 depression clips	Student's t-test	-2.42764	70	two-sided	0.017772	[-0.46, -0.04]	0.5722
Ext. 8	d: top right	36 control clips vs. 36 depression clips	Student's t-test	2.25277	70	two-sided	0.02741	[0.0012, 0.020]	0.530983
Ext. 8	d: bottom left	36 control clips vs. 36 depression clips	Student's t-test	-0.065937	70	two-sided	0.947616	[-0.01, 0.01]	0.015541

### Sheet: Note
Note
Two-group comparisons used two-sided t-tests: Welch's t-test when the two groups differed in size and Student's t-test when they were equal in size.
Where several comparisons were made within a panel, p values were corrected by the Holm method ("adjusted p-val").
CI95% is the 95% confidence interval of the difference in means (first group minus second group, as listed in column N) or of Pearson's r, and is not adjusted for multiple comparisons.
Effect sizes are Cohen's d for t-tests and Pearson's r for correlations.
