## Supplementary Table 5 for "DiverScan: attention-guided exploratory analysis of animal behaviour across diverse comparative experiments"

### Sheet: Attention1
Correlation (basic features)	virginmale_matedfemale	1	x	0.069415
		2	x (moving average)	0.068106
		3	time (moving average)	0.060679
		43	Speed	-0.056253
		44	Angle from userset location	-0.06914
		45	Angle from userset location (moving average)	-0.07489
	virginmale_virginfemale	1	Accumulation of traveled distance	0.294071
		2	Accumulation of traveled distance (moving average)	0.293934
		3	time (moving average)	0.275961
		43	Angle from userset location (moving average)	-0.103755
		44	Angle from initial location	-0.119392
		45	Angle from initial location (moving average)	-0.12349
Correlation in highlighted segments (basic features)	virginmale_matedfemale	1	time	0.085353
		2	time (moving average)	0.085349
		3	Accumulation of traveled distance	0.080982
		43	Angle from userset location (moving average)	-0.067037
		44	max_wing_ang	-0.0777
		45	max_wing_ang (moving average)	-0.091422
	virginmale_virginfemale	1	Accumulation of traveled distance	0.173593
		2	Accumulation of traveled distance (moving average)	0.173059
		3	time (moving average)	0.161118
		43	y (moving variance)	-0.062951
		44	max_wing_ang	-0.07199
		45	max_wing_ang (moving average)	-0.073933
Hellinger distance in highlighted segments (basic features)	virginmale_matedfemale - virginmale_virginfemale	1	time	0.567541
		2	time (moving average)	0.567027
		3	Accumulation of traveled distance	0.401084
[Multi mode] Correlation (differences of basic features between nodes)	virginmale_matedfemale	1	y (moving average)	0.051027
		2	y	0.050942
		3	Angle from userset location	0.045035
		40	y (moving variance)	-0.01992
		41	Distance from userset location (moving average)	-0.025537
		42	Distance from userset location	-0.029908
	virginmale_virginfemale	1	Accumulation of traveled distance (moving average)	0.217603
		2	Accumulation of traveled distance	0.215478
		3	Accumulation of delta turn angle (moving average)	0.196775
		40	y (moving variance)	-0.0407
		41	Angle from userset location	-0.040947
		42	x (moving variance)	-0.048801
[Multi mode] Correlation in highlighted segments (differences of basic features between nodes)	virginmale_matedfemale	1	Accumulation of traveled distance (moving average)	0.076927
		2	Accumulation of traveled distance	0.076887
		3	Accumulation of delta turn angle	0.07109
		40	max_wing_ang	-0.040954
		41	Distance from userset location (moving average)	-0.04485
		42	max_wing_ang (moving average)	-0.049896
	virginmale_virginfemale	1	Accumulation of delta turn angle	0.098597
		2	Accumulation of traveled distance (moving average)	0.097571
		3	Accumulation of delta turn angle (moving average)	0.096675
		40	x (moving variance)	-0.014976
		41	Acceleration	-0.019881
		42	Angle from userset location (moving variance)	-0.027608
[Multi mode] Hellinger distance in highlighted segments (differences of basic features between nodes)	virginmale_matedfemale - virginmale_virginfemale	1	Angle from userset location	0.499573
		2	x (moving average)	0.475039
		3	Angle from userset location (moving average)	0.462164
[Multi mode] Correlation (edge features)	virginmale_matedfemale	1	Distance between nodes (average)	0.042816
		2	Azimuth difference between nodes (variance)	0.023177
		3	Azimuth difference between nodes (average)	nan
		4	Distance between nodes (variance)	nan
	virginmale_virginfemale	1	Azimuth difference between nodes (variance)	0.05681
		2	Distance between nodes (average)	-0.044295
		3	Azimuth difference between nodes (average)	nan
		4	Distance between nodes (variance)	nan
[Multi mode] Correlation in highlighted segments (edge features)	virginmale_matedfemale	1	Distance between nodes (average)	0.063783
		2	Azimuth difference between nodes (variance)	0.034548
		3	Azimuth difference between nodes (average)	nan
		4	Distance between nodes (variance)	nan
	virginmale_virginfemale	1	Azimuth difference between nodes (variance)	0.034473
		2	Distance between nodes (average)	0.005083
		3	Azimuth difference between nodes (average)	nan
		4	Distance between nodes (variance)	nan
[Multi mode] Hellinger distance in highlighted segments (edge features)	virginmale_matedfemale - virginmale_virginfemale	1	Distance between nodes (average)	0.50225
		2	Azimuth difference between nodes (variance)	0.171232
		3	Azimuth difference between nodes (average)	0
		4	Distance between nodes (variance)	0
[Multi mode] Correlation (incident edge features per node)	virginmale_matedfemale	1	Distance between nodes (incident sum)	0.042816
		2	Distance between nodes (incident min)	0.042816
		3	Distance between nodes (incident max)	0.042816
		4	Azimuth difference between nodes (incident max)	0.024315
		5	Azimuth difference between nodes (incident variance)	0.023177
		6	Azimuth difference between nodes (incident min)	-0.024315
	virginmale_virginfemale	1	Azimuth difference between nodes (incident max)	0.061507
		2	Azimuth difference between nodes (incident variance)	0.05681
		3	Distance between nodes (incident sum)	-0.044295
		4	Distance between nodes (incident min)	-0.044295
		5	Distance between nodes (incident max)	-0.044295
		6	Azimuth difference between nodes (incident min)	-0.061507
[Multi mode] Correlation in highlighted segments (incident edge features per node)	virginmale_matedfemale	1	Distance between nodes (incident sum)	0.063783
		2	Distance between nodes (incident min)	0.063783
		3	Distance between nodes (incident max)	0.063783
		4	Azimuth difference between nodes (incident max)	0.036682
		5	Azimuth difference between nodes (incident variance)	0.034548
		6	Azimuth difference between nodes (incident min)	-0.036682
	virginmale_virginfemale	1	Azimuth difference between nodes (incident max)	0.038118
		2	Azimuth difference between nodes (incident variance)	0.034473
		3	Distance between nodes (incident sum)	0.005083
		4	Distance between nodes (incident min)	0.005083
		5	Distance between nodes (incident max)	0.005083
		6	Azimuth difference between nodes (incident min)	-0.038118
[Multi mode] Hellinger distance in highlighted segments (incident edge features per node)	virginmale_matedfemale - virginmale_virginfemale	1	Distance between nodes (incident sum)	0.50225
		2	Distance between nodes (incident min)	0.50225
		3	Distance between nodes (incident max)	0.50225
[Multi mode] Correlation (MST features)	virginmale_matedfemale	1	MST incident sum (distance)	0.042816
		2	MST incident max (distance)	0.042816
	virginmale_virginfemale	1	MST incident sum (distance)	-0.044295
		2	MST incident max (distance)	-0.044295
[Multi mode] Correlation in highlighted segments (MST features)	virginmale_matedfemale	1	MST incident sum (distance)	0.063783
		2	MST incident max (distance)	0.063783
	virginmale_virginfemale	1	MST incident sum (distance)	0.005083
		2	MST incident max (distance)	0.005083
[Multi mode] Hellinger distance in highlighted segments (MST features)	virginmale_matedfemale - virginmale_virginfemale	1	MST incident sum (distance)	0.50225
		2	MST incident max (distance)	0.50225
		3	MST degree	0
		4	MST is_leaf	0
[Multi mode] Correlation (geometric features)	virginmale_matedfemale	1	Distance to centroid	0.042816
	virginmale_virginfemale	1	Distance to centroid	-0.044295
[Multi mode] Correlation in highlighted segments (geometric features)	virginmale_matedfemale	1	Distance to centroid	0.063783
		2	Local density	0
	virginmale_virginfemale	1	Distance to centroid	0.005083
		2	Local density	0
[Multi mode] Hellinger distance in highlighted segments (geometric features)	virginmale_matedfemale - virginmale_virginfemale	1	Distance to centroid	0.50225
		2	Local density	0
[Multi mode] Correlation (cluster number based on the distance between nodes)	virginmale_matedfemale	1	2	0.011461
		2	1	-0.011461
	virginmale_virginfemale	1	1	0.038516
		2	2	-0.038516
[Multi mode] Correlation in highlighted segments (cluster number based on the distance between nodes)	virginmale_matedfemale	1	2	0.038582
		2	1	-0.038582
	virginmale_virginfemale	1	1	0.023523
		2	2	-0.023523
[Multi mode] Correlation (configuration patterns based on the distance between nodes)	virginmale_matedfemale	1	1	0.011461
		2	2	-0.011461
	virginmale_virginfemale	1	2	0.038516
		2	1	-0.038516
[Multi mode] Correlation in highlighted segments (configuration patterns based on the distance between nodes)	virginmale_matedfemale	1	1	0.038582
		2	2	-0.038582
	virginmale_virginfemale	1	2	0.023523
		2	1	-0.023523

### Sheet: Attention2
Correlation (basic features)	virginmale_matedfemale	1	max_wing_ang (moving average)	0.131868
		2	max_wing_ang	0.120906
		3	x (moving average)	0.080154
		43	Speed (moving average)	-0.104195
		44	Accumulation of traveled distance (moving variance)	-0.110073
		45	Angle from initial location (moving average)	-0.110336
	virginmale_virginfemale	1	Accumulation of traveled distance	0.264065
		2	Accumulation of traveled distance (moving average)	0.264028
		3	time (moving average)	0.25168
		43	Acceleration (moving average)	-0.046305
		44	Angle from userset location (moving average)	-0.067414
		45	Angle from userset location	-0.069041
Correlation in highlighted segments (basic features)	virginmale_matedfemale	1	Distance from initial location (moving average)	0.122645
		2	Distance from initial location	0.120612
		3	x (moving average)	0.11751
		43	Angle from initial location	-0.1283
		44	Accumulation of traveled distance (moving variance)	-0.132127
		45	Angle from initial location (moving average)	-0.144263
	virginmale_virginfemale	1	Accumulation of traveled distance	0.117507
		2	Accumulation of traveled distance (moving average)	0.116542
		3	x (moving average)	0.10605
		43	Accumulation of traveled distance (moving variance)	-0.081606
		44	Speed (moving average)	-0.083506
		45	Angle from userset location	-0.091548
Hellinger distance in highlighted segments (basic features)	virginmale_matedfemale - virginmale_virginfemale	1	Accumulation of traveled distance	0.602099
		2	Accumulation of traveled distance (moving average)	0.600926
		3	time	0.577778
[Multi mode] Correlation (differences of basic features between nodes)	virginmale_matedfemale	1	max_wing_ang (moving average)	0.208092
		2	max_wing_ang	0.168232
		3	max_wing_ang (moving variance)	0.146416
		40	x	-0.215915
		41	Angle from userset location (moving average)	-0.238557
		42	Angle from userset location	-0.26313
	virginmale_virginfemale	1	Accumulation of traveled distance (moving average)	0.204715
		2	Accumulation of traveled distance	0.203351
		3	Accumulation of delta turn angle (moving average)	0.140547
		40	x	-0.081891
		41	Accumulation of traveled distance (moving variance)	-0.094167
		42	Speed (moving average)	-0.096649
[Multi mode] Correlation in highlighted segments (differences of basic features between nodes)	virginmale_matedfemale	1	max_wing_ang (moving average)	0.063462
		2	max_wing_ang	0.050822
		3	Acceleration angle (moving variance)	0.048462
		40	y	-0.145267
		41	y (moving average)	-0.157253
		42	Angle from userset location	-0.180364
	virginmale_virginfemale	1	Accumulation of traveled distance (moving average)	0.093284
		2	Accumulation of traveled distance	0.090386
		3	Turn angle (moving variance)	0.05832
		40	Speed (moving average)	-0.069852
		41	y (moving variance)	-0.07265
		42	Accumulation of traveled distance (moving variance)	-0.091343
[Multi mode] Hellinger distance in highlighted segments (differences of basic features between nodes)	virginmale_matedfemale - virginmale_virginfemale	1	Accumulation of traveled distance	0.461356
		2	Accumulation of traveled distance (moving average)	0.457595
		3	Angle from initial location	0.376877
[Multi mode] Correlation (edge features)	virginmale_matedfemale	1	Azimuth difference between nodes (variance)	-0.038839
		2	Distance between nodes (average)	-0.30172
		3	Azimuth difference between nodes (average)	nan
		4	Distance between nodes (variance)	nan
	virginmale_virginfemale	1	Azimuth difference between nodes (variance)	-0.017825
		2	Distance between nodes (average)	-0.100163
		3	Azimuth difference between nodes (average)	nan
		4	Distance between nodes (variance)	nan
[Multi mode] Correlation in highlighted segments (edge features)	virginmale_matedfemale	1	Azimuth difference between nodes (variance)	-0.013311
		2	Distance between nodes (average)	-0.190563
		3	Azimuth difference between nodes (average)	nan
		4	Distance between nodes (variance)	nan
	virginmale_virginfemale	1	Azimuth difference between nodes (variance)	0.019664
		2	Distance between nodes (average)	-0.046384
		3	Azimuth difference between nodes (average)	nan
		4	Distance between nodes (variance)	nan
[Multi mode] Hellinger distance in highlighted segments (edge features)	virginmale_matedfemale - virginmale_virginfemale	1	Distance between nodes (average)	0.297186
		2	Azimuth difference between nodes (variance)	0.167106
		3	Azimuth difference between nodes (average)	0
		4	Distance between nodes (variance)	0
[Multi mode] Correlation (incident edge features per node)	virginmale_matedfemale	1	Azimuth difference between nodes (incident min)	0.046458
		2	Azimuth difference between nodes (incident variance)	-0.038839
		3	Azimuth difference between nodes (incident max)	-0.046458
		4	Distance between nodes (incident sum)	-0.30172
		5	Distance between nodes (incident min)	-0.30172
		6	Distance between nodes (incident max)	-0.30172
	virginmale_virginfemale	1	Azimuth difference between nodes (incident min)	0.022392
		2	Azimuth difference between nodes (incident variance)	-0.017825
		3	Azimuth difference between nodes (incident max)	-0.022392
		4	Distance between nodes (incident sum)	-0.100163
		5	Distance between nodes (incident min)	-0.100163
		6	Distance between nodes (incident max)	-0.100163
[Multi mode] Correlation in highlighted segments (incident edge features per node)	virginmale_matedfemale	1	Azimuth difference between nodes (incident min)	0.008642
		2	Azimuth difference between nodes (incident max)	-0.008642
		3	Azimuth difference between nodes (incident variance)	-0.013311
		4	Distance between nodes (incident sum)	-0.190563
		5	Distance between nodes (incident min)	-0.190563
		6	Distance between nodes (incident max)	-0.190563
	virginmale_virginfemale	1	Azimuth difference between nodes (incident max)	0.024178
		2	Azimuth difference between nodes (incident variance)	0.019664
		3	Azimuth difference between nodes (incident min)	-0.024178
		4	Distance between nodes (incident sum)	-0.046384
		5	Distance between nodes (incident min)	-0.046384
		6	Distance between nodes (incident max)	-0.046384
[Multi mode] Hellinger distance in highlighted segments (incident edge features per node)	virginmale_matedfemale - virginmale_virginfemale	1	Distance between nodes (incident sum)	0.297186
		2	Distance between nodes (incident min)	0.297186
		3	Distance between nodes (incident max)	0.297186
[Multi mode] Correlation (MST features)	virginmale_matedfemale	1	MST incident sum (distance)	-0.30172
		2	MST incident max (distance)	-0.30172
	virginmale_virginfemale	1	MST incident sum (distance)	-0.100163
		2	MST incident max (distance)	-0.100163
[Multi mode] Correlation in highlighted segments (MST features)	virginmale_matedfemale	1	MST incident sum (distance)	-0.190563
		2	MST incident max (distance)	-0.190563
	virginmale_virginfemale	1	MST incident sum (distance)	-0.046384
		2	MST incident max (distance)	-0.046384
[Multi mode] Hellinger distance in highlighted segments (MST features)	virginmale_matedfemale - virginmale_virginfemale	1	MST incident sum (distance)	0.297186
		2	MST incident max (distance)	0.297186
		3	MST degree	0
		4	MST is_leaf	0
[Multi mode] Correlation (geometric features)	virginmale_matedfemale	1	Distance to centroid	-0.30172
	virginmale_virginfemale	1	Distance to centroid	-0.100163
[Multi mode] Correlation in highlighted segments (geometric features)	virginmale_matedfemale	1	Local density	0
		2	Distance to centroid	-0.190563
	virginmale_virginfemale	1	Local density	0
		2	Distance to centroid	-0.046384
[Multi mode] Hellinger distance in highlighted segments (geometric features)	virginmale_matedfemale - virginmale_virginfemale	1	Distance to centroid	0.297186
		2	Local density	0
[Multi mode] Correlation (cluster number based on the distance between nodes)	virginmale_matedfemale	1	1	0.228668
		2	2	-0.228668
	virginmale_virginfemale	1	1	0.049986
		2	2	-0.049986
[Multi mode] Correlation in highlighted segments (cluster number based on the distance between nodes)	virginmale_matedfemale	1	1	0.085142
		2	2	-0.085142
	virginmale_virginfemale	1	1	0.04574
		2	2	-0.04574
[Multi mode] Correlation (configuration patterns based on the distance between nodes)	virginmale_matedfemale	1	2	0.228668
		2	1	-0.228668
	virginmale_virginfemale	1	2	0.049986
		2	1	-0.049986
[Multi mode] Correlation in highlighted segments (configuration patterns based on the distance between nodes)	virginmale_matedfemale	1	2	0.085142
		2	1	-0.085142
	virginmale_virginfemale	1	2	0.04574
		2	1	-0.04574

### Sheet: Attention3
Correlation (basic features)	virginmale_matedfemale	1	Speed	0.14401
		2	Acceleration	0.106328
		3	Accumulation of traveled distance (moving variance)	0.083236
		43	x	-0.048433
		44	Accumulation of delta turn angle (moving variance)	-0.049477
		45	Turn angle (moving variance)	-0.049725
	virginmale_virginfemale	1	Acceleration	0.255225
		2	Speed	0.198821
		3	Angle from initial location (moving variance)	0.092978
		43	Accumulation of traveled distance	-0.185197
		44	Distance from initial location (moving average)	-0.192788
		45	Distance from initial location	-0.197153
Correlation in highlighted segments (basic features)	virginmale_matedfemale	1	Speed	0.188143
		2	Acceleration	0.150011
		3	Speed (moving variance)	0.124311
		43	Azimuth	-0.049497
		44	y (moving average)	-0.052246
		45	y	-0.054017
	virginmale_virginfemale	1	Acceleration	0.336012
		2	Speed	0.296593
		3	Acceleration (moving variance)	0.245358
		43	Accumulation of traveled distance	-0.128786
		44	Accumulation of delta turn angle	-0.130424
		45	Accumulation of delta turn angle (moving average)	-0.130843
Hellinger distance in highlighted segments (basic features)	virginmale_matedfemale - virginmale_virginfemale	1	time (moving average)	0.623014
		2	time	0.619558
		3	max_wing_ang (moving average)	0.32134
[Multi mode] Correlation (differences of basic features between nodes)	virginmale_matedfemale	1	Speed	0.10954
		2	Angle from userset location	0.109366
		3	y	0.090356
		40	max_wing_ang (moving average)	-0.030922
		41	Accumulation of delta turn angle	-0.032137
		42	Accumulation of delta turn angle (moving average)	-0.032637
	virginmale_virginfemale	1	Speed	0.199541
		2	Acceleration	0.170021
		3	Angle from initial location	0.127582
		40	Accumulation of delta turn angle (moving average)	-0.145232
		41	Accumulation of traveled distance	-0.162169
		42	Accumulation of traveled distance (moving average)	-0.164599
[Multi mode] Correlation in highlighted segments (differences of basic features between nodes)	virginmale_matedfemale	1	Speed	0.163692
		2	Acceleration	0.158275
		3	Distance from userset location (moving variance)	0.131423
		40	Azimuth (moving variance)	-0.068955
		41	Turn angle (moving variance)	-0.075808
		42	Accumulation of delta turn angle (moving variance)	-0.093428
	virginmale_virginfemale	1	Speed	0.331214
		2	Acceleration	0.303386
		3	Acceleration (moving variance)	0.201785
		40	Accumulation of traveled distance (moving average)	-0.117842
		41	Accumulation of delta turn angle (moving average)	-0.130784
		42	Accumulation of delta turn angle	-0.131568
[Multi mode] Hellinger distance in highlighted segments (differences of basic features between nodes)	virginmale_matedfemale - virginmale_virginfemale	1	Angle from userset location	0.5354
		2	x (moving average)	0.505194
		3	Distance from initial location (moving average)	0.504554
[Multi mode] Correlation (edge features)	virginmale_matedfemale	1	Distance between nodes (average)	0.105975
		2	Azimuth difference between nodes (variance)	0.0566
		3	Azimuth difference between nodes (average)	nan
		4	Distance between nodes (variance)	nan
	virginmale_virginfemale	1	Distance between nodes (average)	0.076888
		2	Azimuth difference between nodes (variance)	0.016689
		3	Azimuth difference between nodes (average)	nan
		4	Distance between nodes (variance)	nan
[Multi mode] Correlation in highlighted segments (edge features)	virginmale_matedfemale	1	Distance between nodes (average)	0.098404
		2	Azimuth difference between nodes (variance)	0.053748
		3	Azimuth difference between nodes (average)	nan
		4	Distance between nodes (variance)	nan
	virginmale_virginfemale	1	Azimuth difference between nodes (variance)	0.118126
		2	Distance between nodes (average)	0.033738
		3	Azimuth difference between nodes (average)	nan
		4	Distance between nodes (variance)	nan
[Multi mode] Hellinger distance in highlighted segments (edge features)	virginmale_matedfemale - virginmale_virginfemale	1	Distance between nodes (average)	0.566766
		2	Azimuth difference between nodes (variance)	0.288287
		3	Azimuth difference between nodes (average)	0
		4	Distance between nodes (variance)	0
[Multi mode] Correlation (incident edge features per node)	virginmale_matedfemale	1	Distance between nodes (incident sum)	0.105975
		2	Distance between nodes (incident min)	0.105975
		3	Distance between nodes (incident max)	0.105975
		4	Azimuth difference between nodes (incident max)	0.060257
		5	Azimuth difference between nodes (incident variance)	0.0566
		6	Azimuth difference between nodes (incident min)	-0.060257
	virginmale_virginfemale	1	Distance between nodes (incident sum)	0.076888
		2	Distance between nodes (incident min)	0.076888
		3	Distance between nodes (incident max)	0.076888
		4	Azimuth difference between nodes (incident variance)	0.016689
		5	Azimuth difference between nodes (incident max)	0.015337
		6	Azimuth difference between nodes (incident min)	-0.015337
[Multi mode] Correlation in highlighted segments (incident edge features per node)	virginmale_matedfemale	1	Distance between nodes (incident sum)	0.098404
		2	Distance between nodes (incident min)	0.098404
		3	Distance between nodes (incident max)	0.098404
		4	Azimuth difference between nodes (incident max)	0.059363
		5	Azimuth difference between nodes (incident variance)	0.053748
		6	Azimuth difference between nodes (incident min)	-0.059363
	virginmale_virginfemale	1	Azimuth difference between nodes (incident max)	0.136195
		2	Azimuth difference between nodes (incident variance)	0.118126
		3	Distance between nodes (incident sum)	0.033738
		4	Distance between nodes (incident min)	0.033738
		5	Distance between nodes (incident max)	0.033738
		6	Azimuth difference between nodes (incident min)	-0.136195
[Multi mode] Hellinger distance in highlighted segments (incident edge features per node)	virginmale_matedfemale - virginmale_virginfemale	1	Distance between nodes (incident sum)	0.566766
		2	Distance between nodes (incident min)	0.566766
		3	Distance between nodes (incident max)	0.566766
[Multi mode] Correlation (MST features)	virginmale_matedfemale	1	MST incident sum (distance)	0.105975
		2	MST incident max (distance)	0.105975
	virginmale_virginfemale	1	MST incident sum (distance)	0.076888
		2	MST incident max (distance)	0.076888
[Multi mode] Correlation in highlighted segments (MST features)	virginmale_matedfemale	1	MST incident sum (distance)	0.098404
		2	MST incident max (distance)	0.098404
	virginmale_virginfemale	1	MST incident sum (distance)	0.033738
		2	MST incident max (distance)	0.033738
[Multi mode] Hellinger distance in highlighted segments (MST features)	virginmale_matedfemale - virginmale_virginfemale	1	MST incident sum (distance)	0.566766
		2	MST incident max (distance)	0.566766
		3	MST degree	0
		4	MST is_leaf	0
[Multi mode] Correlation (geometric features)	virginmale_matedfemale	1	Distance to centroid	0.105975
	virginmale_virginfemale	1	Distance to centroid	0.076888
[Multi mode] Correlation in highlighted segments (geometric features)	virginmale_matedfemale	1	Distance to centroid	0.098404
		2	Local density	0
	virginmale_virginfemale	1	Distance to centroid	0.033738
		2	Local density	0
[Multi mode] Hellinger distance in highlighted segments (geometric features)	virginmale_matedfemale - virginmale_virginfemale	1	Distance to centroid	0.566766
		2	Local density	0
[Multi mode] Correlation (cluster number based on the distance between nodes)	virginmale_matedfemale	1	2	0.017781
		2	1	-0.017781
	virginmale_virginfemale	1	2	0.004885
		2	1	-0.004885
[Multi mode] Correlation in highlighted segments (cluster number based on the distance between nodes)	virginmale_matedfemale	1	2	0.066038
		2	1	-0.066038
	virginmale_virginfemale	1	1	0.001585
		2	2	-0.001585
[Multi mode] Correlation (configuration patterns based on the distance between nodes)	virginmale_matedfemale	1	1	0.017781
		2	2	-0.017781
	virginmale_virginfemale	1	1	0.004885
		2	2	-0.004885
[Multi mode] Correlation in highlighted segments (configuration patterns based on the distance between nodes)	virginmale_matedfemale	1	1	0.066038
		2	2	-0.066038
	virginmale_virginfemale	1	2	0.001585
		2	1	-0.001585

### Sheet: Attention4
Correlation (basic features)	virginmale_matedfemale	1	Distance from initial location (moving average)	0.144982
		2	Distance from initial location	0.142771
		3	Speed (moving average)	0.074479
		43	Accumulation of delta turn angle (moving average)	-0.058364
		44	Accumulation of delta turn angle (moving variance)	-0.064142
		45	Turn angle (moving variance)	-0.072206
	virginmale_virginfemale	1	Azimuth (moving average)	0.225629
		2	Distance from initial location	0.223595
		3	Distance from initial location (moving average)	0.221655
		43	time (moving average)	-0.31769
		44	Accumulation of traveled distance	-0.331833
		45	Accumulation of traveled distance (moving average)	-0.331918
Correlation in highlighted segments (basic features)	virginmale_matedfemale	1	Distance from initial location (moving average)	0.142266
		2	Distance from initial location	0.140362
		3	Acceleration angle (moving average)	0.08638
		43	Turn angle (moving variance)	-0.048495
		44	x	-0.081629
		45	x (moving average)	-0.083005
	virginmale_virginfemale	1	Azimuth	0.128365
		2	x	0.11767
		3	x (moving average)	0.115018
		43	Accumulation of traveled distance (moving average)	-0.135969
		44	Accumulation of traveled distance	-0.13605
		45	Angle from userset location	-0.152801
Hellinger distance in highlighted segments (basic features)	virginmale_matedfemale - virginmale_virginfemale	1	time	0.524879
		2	time (moving average)	0.523404
		3	max_wing_ang (moving average)	0.33102
[Multi mode] Correlation (differences of basic features between nodes)	virginmale_matedfemale	1	Distance from initial location (moving average)	0.08285
		2	y (moving variance)	0.081172
		3	Distance from initial location	0.073577
		40	max_wing_ang (moving average)	-0.035916
		41	Accumulation of traveled distance (moving average)	-0.043252
		42	Accumulation of traveled distance	-0.043272
	virginmale_virginfemale	1	x (moving variance)	0.15211
		2	Accumulation of traveled distance (moving variance)	0.110605
		3	y (moving variance)	0.101782
		40	Accumulation of delta turn angle (moving average)	-0.206554
		41	Accumulation of traveled distance	-0.255262
		42	Accumulation of traveled distance (moving average)	-0.259022
[Multi mode] Correlation in highlighted segments (differences of basic features between nodes)	virginmale_matedfemale	1	Angle from userset location	0.135392
		2	y (moving variance)	0.11791
		3	Speed (moving average)	0.109368
		40	max_wing_ang (moving variance)	-0.048157
		41	max_wing_ang	-0.049826
		42	max_wing_ang (moving average)	-0.068585
	virginmale_virginfemale	1	x	0.105523
		2	x (moving variance)	0.103285
		3	Distance from initial location	0.103041
		40	max_wing_ang (moving average)	-0.068245
		41	Accumulation of traveled distance	-0.084273
		42	Accumulation of traveled distance (moving average)	-0.088477
[Multi mode] Hellinger distance in highlighted segments (differences of basic features between nodes)	virginmale_matedfemale - virginmale_virginfemale	1	Angle from initial location	0.508678
		2	Angle from userset location	0.497707
		3	Distance from initial location (moving average)	0.491393
[Multi mode] Correlation (edge features)	virginmale_matedfemale	1	Distance between nodes (average)	0.083469
		2	Azimuth difference between nodes (variance)	0.006504
		3	Azimuth difference between nodes (average)	nan
		4	Distance between nodes (variance)	nan
	virginmale_virginfemale	1	Distance between nodes (average)	0.098283
		2	Azimuth difference between nodes (variance)	-0.0891
		3	Azimuth difference between nodes (average)	nan
		4	Distance between nodes (variance)	nan
[Multi mode] Correlation in highlighted segments (edge features)	virginmale_matedfemale	1	Distance between nodes (average)	0.156341
		2	Azimuth difference between nodes (variance)	0.048332
		3	Azimuth difference between nodes (average)	nan
		4	Distance between nodes (variance)	nan
	virginmale_virginfemale	1	Distance between nodes (average)	0.101587
		2	Azimuth difference between nodes (variance)	-0.015137
		3	Azimuth difference between nodes (average)	nan
		4	Distance between nodes (variance)	nan
[Multi mode] Hellinger distance in highlighted segments (edge features)	virginmale_matedfemale - virginmale_virginfemale	1	Distance between nodes (average)	0.505007
		2	Azimuth difference between nodes (variance)	0.251001
		3	Azimuth difference between nodes (average)	0
		4	Distance between nodes (variance)	0
[Multi mode] Correlation (incident edge features per node)	virginmale_matedfemale	1	Distance between nodes (incident sum)	0.083469
		2	Distance between nodes (incident min)	0.083469
		3	Distance between nodes (incident max)	0.083469
		4	Azimuth difference between nodes (incident max)	0.008766
		5	Azimuth difference between nodes (incident variance)	0.006504
		6	Azimuth difference between nodes (incident min)	-0.008766
	virginmale_virginfemale	1	Distance between nodes (incident sum)	0.098283
		2	Distance between nodes (incident min)	0.098283
		3	Distance between nodes (incident max)	0.098283
		4	Azimuth difference between nodes (incident min)	0.094699
		5	Azimuth difference between nodes (incident variance)	-0.0891
		6	Azimuth difference between nodes (incident max)	-0.094699
[Multi mode] Correlation in highlighted segments (incident edge features per node)	virginmale_matedfemale	1	Distance between nodes (incident sum)	0.156341
		2	Distance between nodes (incident min)	0.156341
		3	Distance between nodes (incident max)	0.156341
		4	Azimuth difference between nodes (incident max)	0.054794
		5	Azimuth difference between nodes (incident variance)	0.048332
		6	Azimuth difference between nodes (incident min)	-0.054794
	virginmale_virginfemale	1	Distance between nodes (incident sum)	0.101587
		2	Distance between nodes (incident min)	0.101587
		3	Distance between nodes (incident max)	0.101587
		4	Azimuth difference between nodes (incident min)	0.011104
		5	Azimuth difference between nodes (incident max)	-0.011104
		6	Azimuth difference between nodes (incident variance)	-0.015137
[Multi mode] Hellinger distance in highlighted segments (incident edge features per node)	virginmale_matedfemale - virginmale_virginfemale	1	Distance between nodes (incident sum)	0.505007
		2	Distance between nodes (incident min)	0.505007
		3	Distance between nodes (incident max)	0.505007
[Multi mode] Correlation (MST features)	virginmale_matedfemale	1	MST incident sum (distance)	0.083469
		2	MST incident max (distance)	0.083469
	virginmale_virginfemale	1	MST incident sum (distance)	0.098283
		2	MST incident max (distance)	0.098283
[Multi mode] Correlation in highlighted segments (MST features)	virginmale_matedfemale	1	MST incident sum (distance)	0.156341
		2	MST incident max (distance)	0.156341
	virginmale_virginfemale	1	MST incident sum (distance)	0.101587
		2	MST incident max (distance)	0.101587
[Multi mode] Hellinger distance in highlighted segments (MST features)	virginmale_matedfemale - virginmale_virginfemale	1	MST incident sum (distance)	0.505007
		2	MST incident max (distance)	0.505007
		3	MST degree	0
		4	MST is_leaf	0
[Multi mode] Correlation (geometric features)	virginmale_matedfemale	1	Distance to centroid	0.083469
	virginmale_virginfemale	1	Distance to centroid	0.098283
[Multi mode] Correlation in highlighted segments (geometric features)	virginmale_matedfemale	1	Distance to centroid	0.156341
		2	Local density	0
	virginmale_virginfemale	1	Distance to centroid	0.101587
		2	Local density	0
[Multi mode] Hellinger distance in highlighted segments (geometric features)	virginmale_matedfemale - virginmale_virginfemale	1	Distance to centroid	0.505007
		2	Local density	0
[Multi mode] Correlation (cluster number based on the distance between nodes)	virginmale_matedfemale	1	2	0.009153
		2	1	-0.009153
	virginmale_virginfemale	1	2	0.063728
		2	1	-0.063728
[Multi mode] Correlation in highlighted segments (cluster number based on the distance between nodes)	virginmale_matedfemale	1	2	0.044318
		2	1	-0.044318
	virginmale_virginfemale	1	2	0.032767
		2	1	-0.032767
[Multi mode] Correlation (configuration patterns based on the distance between nodes)	virginmale_matedfemale	1	1	0.009153
		2	2	-0.009153
	virginmale_virginfemale	1	1	0.063728
		2	2	-0.063728
[Multi mode] Correlation in highlighted segments (configuration patterns based on the distance between nodes)	virginmale_matedfemale	1	1	0.044318
		2	2	-0.044318
	virginmale_virginfemale	1	1	0.032767
		2	2	-0.032767

### Sheet: Attention5
Correlation (basic features)	virginmale_matedfemale	1	max_wing_ang	0.179028
		2	Accumulation of traveled distance	0.128812
		3	Accumulation of traveled distance (moving average)	0.128789
		43	Accumulation of traveled distance (moving variance)	-0.037314
		44	x (moving variance)	-0.038603
		45	time (moving variance)	-0.0654
	virginmale_virginfemale	1	max_wing_ang	0.157507
		2	max_wing_ang (moving average)	0.07049
		3	Turn angle (moving variance)	0.06032
		43	Distance from userset location	-0.064811
		44	Accumulation of traveled distance (moving variance)	-0.067013
		45	Speed (moving average)	-0.067864
Correlation in highlighted segments (basic features)	virginmale_matedfemale	1	max_wing_ang	0.21041
		2	Accumulation of traveled distance	0.173834
		3	Accumulation of traveled distance (moving average)	0.173491
		43	Acceleration	-0.066081
		44	Distance from userset location (moving average)	-0.070604
		45	Distance from userset location	-0.072524
	virginmale_virginfemale	1	max_wing_ang	0.162688
		2	Accumulation of traveled distance	0.038611
		3	max_wing_ang (moving variance)	0.037059
		43	Distance from userset location (moving average)	-0.046068
		44	Distance from userset location	-0.050708
		45	Acceleration	-0.056279
Hellinger distance in highlighted segments (basic features)	virginmale_matedfemale - virginmale_virginfemale	1	time (moving average)	0.563791
		2	time	0.563526
		3	max_wing_ang	0.406068
[Multi mode] Correlation (differences of basic features between nodes)	virginmale_matedfemale	1	max_wing_ang	0.130716
		2	Accumulation of traveled distance (moving average)	0.069778
		3	Accumulation of traveled distance	0.067955
		40	Angle from userset location	-0.037606
		41	y (moving average)	-0.044803
		42	y	-0.046761
	virginmale_virginfemale	1	max_wing_ang (moving average)	0.077215
		2	max_wing_ang	0.067779
		3	Accumulation of delta turn angle	0.046061
		40	x	-0.03227
		41	y (moving variance)	-0.045072
		42	x (moving variance)	-0.047357
[Multi mode] Correlation in highlighted segments (differences of basic features between nodes)	virginmale_matedfemale	1	max_wing_ang	0.132633
		2	Accumulation of traveled distance (moving average)	0.126331
		3	Accumulation of traveled distance	0.12283
		40	Distance from initial location	-0.038838
		41	Turn angle (moving variance)	-0.04734
		42	Accumulation of delta turn angle (moving variance)	-0.076396
	virginmale_virginfemale	1	Acceleration	0.067531
		2	Turn angle (moving average)	0.05948
		3	Turn angle	0.044875
		40	Distance from userset location (moving variance)	-0.016382
		41	y (moving variance)	-0.02409
		42	Azimuth (moving average)	-0.03255
[Multi mode] Hellinger distance in highlighted segments (differences of basic features between nodes)	virginmale_matedfemale - virginmale_virginfemale	1	max_wing_ang (moving average)	0.554314
		2	Angle from userset location	0.489308
		3	x (moving average)	0.482254
[Multi mode] Correlation (edge features)	virginmale_matedfemale	1	Azimuth difference between nodes (variance)	0.002109
		2	Distance between nodes (average)	-0.055304
		3	Azimuth difference between nodes (average)	nan
		4	Distance between nodes (variance)	nan
	virginmale_virginfemale	1	Azimuth difference between nodes (variance)	0.034625
		2	Distance between nodes (average)	-0.04733
		3	Azimuth difference between nodes (average)	nan
		4	Distance between nodes (variance)	nan
[Multi mode] Correlation in highlighted segments (edge features)	virginmale_matedfemale	1	Azimuth difference between nodes (variance)	0.023739
		2	Distance between nodes (average)	0.015377
		3	Azimuth difference between nodes (average)	nan
		4	Distance between nodes (variance)	nan
	virginmale_virginfemale	1	Azimuth difference between nodes (variance)	0.020546
		2	Distance between nodes (average)	-0.009084
		3	Azimuth difference between nodes (average)	nan
		4	Distance between nodes (variance)	nan
[Multi mode] Hellinger distance in highlighted segments (edge features)	virginmale_matedfemale - virginmale_virginfemale	1	Distance between nodes (average)	0.507711
		2	Azimuth difference between nodes (variance)	0.149397
		3	Azimuth difference between nodes (average)	0
		4	Distance between nodes (variance)	0
[Multi mode] Correlation (incident edge features per node)	virginmale_matedfemale	1	Azimuth difference between nodes (incident max)	0.0022
		2	Azimuth difference between nodes (incident variance)	0.002109
		3	Azimuth difference between nodes (incident min)	-0.0022
		4	Distance between nodes (incident sum)	-0.055304
		5	Distance between nodes (incident min)	-0.055304
		6	Distance between nodes (incident max)	-0.055304
	virginmale_virginfemale	1	Azimuth difference between nodes (incident max)	0.040049
		2	Azimuth difference between nodes (incident variance)	0.034625
		3	Azimuth difference between nodes (incident min)	-0.040049
		4	Distance between nodes (incident sum)	-0.04733
		5	Distance between nodes (incident min)	-0.04733
		6	Distance between nodes (incident max)	-0.04733
[Multi mode] Correlation in highlighted segments (incident edge features per node)	virginmale_matedfemale	1	Azimuth difference between nodes (incident max)	0.026066
		2	Azimuth difference between nodes (incident variance)	0.023739
		3	Distance between nodes (incident sum)	0.015377
		4	Distance between nodes (incident min)	0.015377
		5	Distance between nodes (incident max)	0.015377
		6	Azimuth difference between nodes (incident min)	-0.026066
	virginmale_virginfemale	1	Azimuth difference between nodes (incident max)	0.027778
		2	Azimuth difference between nodes (incident variance)	0.020546
		3	Distance between nodes (incident sum)	-0.009084
		4	Distance between nodes (incident min)	-0.009084
		5	Distance between nodes (incident max)	-0.009084
		6	Azimuth difference between nodes (incident min)	-0.027778
[Multi mode] Hellinger distance in highlighted segments (incident edge features per node)	virginmale_matedfemale - virginmale_virginfemale	1	Distance between nodes (incident sum)	0.507711
		2	Distance between nodes (incident min)	0.507711
		3	Distance between nodes (incident max)	0.507711
[Multi mode] Correlation (MST features)	virginmale_matedfemale	1	MST incident sum (distance)	-0.055304
		2	MST incident max (distance)	-0.055304
	virginmale_virginfemale	1	MST incident sum (distance)	-0.04733
		2	MST incident max (distance)	-0.04733
[Multi mode] Correlation in highlighted segments (MST features)	virginmale_matedfemale	1	MST incident sum (distance)	0.015377
		2	MST incident max (distance)	0.015377
	virginmale_virginfemale	1	MST incident sum (distance)	-0.009084
		2	MST incident max (distance)	-0.009084
[Multi mode] Hellinger distance in highlighted segments (MST features)	virginmale_matedfemale - virginmale_virginfemale	1	MST incident sum (distance)	0.507711
		2	MST incident max (distance)	0.507711
		3	MST degree	0
		4	MST is_leaf	0
[Multi mode] Correlation (geometric features)	virginmale_matedfemale	1	Distance to centroid	-0.055304
	virginmale_virginfemale	1	Distance to centroid	-0.04733
[Multi mode] Correlation in highlighted segments (geometric features)	virginmale_matedfemale	1	Distance to centroid	0.015377
		2	Local density	0
	virginmale_virginfemale	1	Local density	0
		2	Distance to centroid	-0.009083
[Multi mode] Hellinger distance in highlighted segments (geometric features)	virginmale_matedfemale - virginmale_virginfemale	1	Distance to centroid	0.507711
		2	Local density	0
[Multi mode] Correlation (cluster number based on the distance between nodes)	virginmale_matedfemale	1	1	0.067422
		2	2	-0.067422
	virginmale_virginfemale	1	1	0.06265
		2	2	-0.06265
[Multi mode] Correlation in highlighted segments (cluster number based on the distance between nodes)	virginmale_matedfemale	1	1	0.021346
		2	2	-0.021346
	virginmale_virginfemale	1	1	0.01553
		2	2	-0.01553
[Multi mode] Correlation (configuration patterns based on the distance between nodes)	virginmale_matedfemale	1	2	0.067422
		2	1	-0.067422
	virginmale_virginfemale	1	2	0.06265
		2	1	-0.06265
[Multi mode] Correlation in highlighted segments (configuration patterns based on the distance between nodes)	virginmale_matedfemale	1	2	0.021346
		2	1	-0.021346
	virginmale_virginfemale	1	2	0.01553
		2	1	-0.01553

### Sheet: Node attention
		Attention1	Attention2	Attention3	Attention4	Attention5
virginmale_matedfemale	Node1	0.674016	0.477467	0.37744	0.38286	0.2968
virginmale_matedfemale	Node2	0.325984	0.522533	0.62256	0.61714	0.7032
virginmale_virginfemale	Node1	0.4136	0.57368	0.384263	0.539106	0.356183
virginmale_virginfemale	Node2	0.5864	0.426321	0.615737	0.460894	0.643817
