## Supplementary Table 7 for "DiverScan: attention-guided exploratory analysis of animal behaviour across diverse comparative experiments"

### Sheet: Attention1
Correlation (basic features)	Control	1	Angle from initial location (moving variance)	0.450791
		2	Speed (moving variance)	0.138009
		3	Distance from initial location (moving variance)	0.083985
		40	Distance from initial location (moving average)	-0.197107
		41	Distance from initial location	-0.207208
		42	Angle from initial location	-0.26966
	Melatonin	1	Angle from initial location (moving variance)	0.547464
		2	Speed (moving variance)	0.157312
		3	Azimuth (moving variance)	0.094885
		40	Distance from initial location (moving average)	-0.25508
		41	Distance from initial location	-0.267909
		42	Angle from initial location	-0.322251
Correlation in highlighted segments (basic features)	Control	1	Angle from initial location (moving variance)	0.62106
		2	Speed (moving variance)	0.296593
		3	Distance from initial location (moving variance)	0.183031
		40	Distance from initial location (moving average)	-0.408763
		41	Distance from initial location	-0.429218
		42	Angle from initial location	-0.45621
	Melatonin	1	Angle from initial location (moving variance)	0.735724
		2	Speed (moving variance)	0.350428
		3	Azimuth (moving variance)	0.298628
		40	Acceleration angle (moving average)	-0.635066
		41	Distance from initial location	-0.643455
		42	Angle from initial location	-0.67168
Hellinger distance in highlighted segments (basic features)	Control - Melatonin	1	time (moving average)	0.396603
		2	time	0.396582
		3	Accumulation of delta turn angle	0.320933

### Sheet: Attention2
Correlation (basic features)	Control	1	Azimuth (moving average)	0.255084
		2	Azimuth	0.189081
		3	Speed (moving average)	0.184636
		40	time (moving average)	-0.437045
		41	Accumulation of traveled distance	-0.446341
		42	Accumulation of traveled distance (moving average)	-0.447044
	Melatonin	1	Azimuth (moving average)	0.293599
		2	Azimuth	0.213505
		3	Speed (moving average)	0.117535
		40	time (moving average)	-0.526563
		41	Accumulation of delta turn angle (moving average)	-0.533204
		42	Accumulation of delta turn angle	-0.533206
Correlation in highlighted segments (basic features)	Control	1	Speed (moving average)	0.302334
		2	Speed	0.256812
		3	Accumulation of traveled distance (moving variance)	0.236044
		40	time (moving average)	-0.528396
		41	Accumulation of delta turn angle (moving average)	-0.534828
		42	Accumulation of delta turn angle	-0.534975
	Melatonin	1	Speed (moving average)	0.15851
		2	Azimuth (moving average)	0.149438
		3	Acceleration (moving variance)	0.12936
		40	time	-0.406563
		41	Accumulation of delta turn angle (moving average)	-0.433179
		42	Accumulation of delta turn angle	-0.434674
Hellinger distance in highlighted segments (basic features)	Control - Melatonin	1	time	0.392755
		2	time (moving average)	0.392755
		3	Accumulation of delta turn angle	0.30879

### Sheet: Attention3
Correlation (basic features)	Control	1	Azimuth (moving average)	0.528324
		2	Azimuth	0.377982
		3	time	0.373938
		40	Turn angle (moving variance)	-0.100537
		41	Distance from userset location	-0.151276
		42	Distance from userset location (moving average)	-0.153872
	Melatonin	1	Accumulation of traveled distance	0.379641
		2	Accumulation of traveled distance (moving average)	0.37953
		3	Accumulation of delta turn angle (moving average)	0.376313
		40	Angle from initial location (moving average)	-0.085027
		41	Distance from userset location	-0.156914
		42	Distance from userset location (moving average)	-0.15924
Correlation in highlighted segments (basic features)	Control	1	Azimuth (moving average)	0.406339
		2	Accumulation of traveled distance (moving average)	0.332994
		3	Accumulation of traveled distance	0.332804
		40	Accumulation of delta turn angle (moving variance)	-0.148507
		41	Azimuth (moving variance)	-0.191427
		42	Turn angle (moving variance)	-0.212701
	Melatonin	1	Azimuth (moving average)	0.336719
		2	Accumulation of delta turn angle (moving average)	0.231249
		3	Accumulation of traveled distance (moving average)	0.230262
		40	Accumulation of delta turn angle (moving variance)	-0.113133
		41	Turn angle (moving variance)	-0.133605
		42	Azimuth (moving variance)	-0.155018
Hellinger distance in highlighted segments (basic features)	Control - Melatonin	1	time	0.602707
		2	time (moving average)	0.602685
		3	Accumulation of delta turn angle	0.422044

### Sheet: Attention4
Correlation (basic features)	Control	1	time (moving average)	0.341381
		2	time	0.341359
		3	Accumulation of delta turn angle (moving average)	0.340369
		40	Distance from userset location	-0.142773
		41	Azimuth	-0.240557
		42	Azimuth (moving average)	-0.338918
	Melatonin	1	Accumulation of delta turn angle	0.473045
		2	Accumulation of delta turn angle (moving average)	0.472119
		3	time (moving average)	0.469506
		40	Distance from userset location	-0.177425
		41	Azimuth	-0.200336
		42	Azimuth (moving average)	-0.28925
Correlation in highlighted segments (basic features)	Control	1	Distance from userset location (moving variance)	0.201492
		2	Speed (moving average)	0.193739
		3	x (moving variance)	0.18928
		40	Distance from userset location	-0.16559
		41	Distance from userset location (moving average)	-0.166172
		42	Azimuth (moving average)	-0.211482
	Melatonin	1	Speed (moving average)	0.17223
		2	Accumulation of traveled distance (moving variance)	0.151313
		3	Speed	0.141497
		40	Distance from userset location (moving average)	-0.166172
		41	Distance from userset location	-0.168215
		42	Azimuth (moving average)	-0.231159
Hellinger distance in highlighted segments (basic features)	Control - Melatonin	1	time	0.296526
		2	time (moving average)	0.296521
		3	Accumulation of delta turn angle (moving average)	0.274585

### Sheet: Attention5
Correlation (basic features)	Control	1	Distance from userset location (moving average)	0.210012
		2	Distance from userset location	0.20257
		3	Angle from initial location (moving average)	0.200563
		40	Speed (moving average)	-0.255172
		41	Azimuth	-0.312414
		42	Azimuth (moving average)	-0.418023
	Melatonin	1	Distance from userset location (moving average)	0.199097
		2	Distance from userset location	0.198273
		3	Distance from initial location (moving average)	0.190225
		40	Speed (moving average)	-0.223039
		41	Azimuth	-0.305277
		42	Azimuth (moving average)	-0.42072
Correlation in highlighted segments (basic features)	Control	1	Angle from initial location (moving average)	0.084696
		2	Angle from initial location	0.075063
		3	Accumulation of delta turn angle	0.056549
		40	Speed (moving average)	-0.169643
		41	Azimuth	-0.25726
		42	Azimuth (moving average)	-0.39347
	Melatonin	1	Distance from userset location (moving average)	0.093248
		2	Distance from userset location	0.091574
		3	Turn angle (moving average)	0.065346
		40	Speed (moving average)	-0.139493
		41	Azimuth	-0.228345
		42	Azimuth (moving average)	-0.360775
Hellinger distance in highlighted segments (basic features)	Control - Melatonin	1	x (moving average)	0.313205
		2	time	0.312447
		3	time (moving average)	0.312435
