## Supplementary Table 8 for "DiverScan: attention-guided exploratory analysis of animal behaviour across diverse comparative experiments"

### Sheet: Attention1
Correlation (basic features)	MIA	1	distance from initial location (moving varianve)distance from initial location	0.034183
		2	corrected_x (moving average)	0.03021
		3	corrected_x	0.029043
		40	angle from userset location	-0.103638
		41	distance from userset location (moving average)	-0.115325
		42	distance from userset location	-0.116666
	CG	1	corrected_x (moving average)	0.052376
		2	corrected_x	0.05171
		3	angle from userset location (moving varianve)angle from userset location	0.030253
		40	angle from userset location (moving average)	-0.119358
		41	distance from userset location	-0.127212
		42	distance from userset location (moving average)	-0.127607
Correlation in highlighted segments (basic features)	MIA	1	acceleration (moving varianve)acceleration	0.063017
		2	speed (moving varianve)speed	0.060719
		3	speed (moving average)	0.056209
		40	angle from userset location (moving average)	-0.089841
		41	angle from userset location	-0.091111
		42	acceleration	-0.099671
	CG	1	speed (moving varianve)speed	0.023792
		2	speed (moving average)	0.019688
		3	time (moving varianve)time	0.019289
		40	distance from userset location	-0.092792
		41	angle from userset location	-0.102287
		42	angle from userset location (moving average)	-0.109281
Hellinger distance in highlighted segments (basic features)	MIA - CG	1	angle from userset location (moving average)	0.435622
		2	angle from userset location	0.418827
		3	corrected_x (moving average)	0.380586
[Multi mode] Correlation (differences of basic features between nodes)	MIA	1	angle from userset location (moving varianve)angle from userset location	0.029306
		2	angle from initial location (moving varianve)angle from initial location	0.021861
		3	angle from initial location	0.014003
		37	distance from initial location (moving average)	-0.081142
		38	corrected_x (moving average)	-0.08351
		39	corrected_x	-0.084073
	CG	1	angle from userset location	0.055261
		2	angle from userset location (moving average)	0.054549
		3	angle from userset location (moving varianve)angle from userset location	0.039756
		37	accumulation of traveled distance	-0.065963
		38	distance from userset location (moving average)	-0.07008
		39	distance from userset location	-0.075433
[Multi mode] Correlation in highlighted segments (differences of basic features between nodes)	MIA	1	distance from initial location (moving varianve)distance from initial location	0.038274
		2	angle from userset location (moving varianve)angle from userset location	0.029921
		3	distance from userset location (moving varianve)distance from userset location	0.021417
		37	distance from userset location	-0.110949
		38	corrected_x (moving average)	-0.121257
		39	distance from userset location (moving average)	-0.133169
	CG	1	acceleration (moving average)	0.041413
		2	azimuth	0.020068
		3	angle from userset location (moving varianve)angle from userset location	0.01913
		37	corrected_y	-0.096726
		38	accumulation of traveled distance (moving average)	-0.117991
		39	accumulation of traveled distance	-0.120961
[Multi mode] Hellinger distance in highlighted segments (differences of basic features between nodes)	MIA - CG	1	angle from userset location	0.274561
		2	angle from initial location	0.271387
		3	angle from userset location (moving average)	0.225585
[Multi mode] Correlation (edge features)	MIA	1	azimuth_difference_between_nodes (variance)	0.016728
		2	azimuth_difference_between_nodes (average)	0.00608
		3	distance_between_nodes (average)	-0.029441
		4	distance_between_nodes (variance)	-0.034445
	CG	1	azimuth_difference_between_nodes (variance)	0.005108
		2	azimuth_difference_between_nodes (average)	-0.004171
		3	distance_between_nodes (variance)	-0.029878
		4	distance_between_nodes (average)	-0.034734
[Multi mode] Correlation in highlighted segments (edge features)	MIA	1	azimuth_difference_between_nodes (variance)	0.021329
		2	distance_between_nodes (average)	0.018239
		3	azimuth_difference_between_nodes (average)	0.013071
		4	distance_between_nodes (variance)	0.008113
	CG	1	azimuth_difference_between_nodes (variance)	0.017947
		2	azimuth_difference_between_nodes (average)	-0.016384
		3	distance_between_nodes (variance)	-0.044621
		4	distance_between_nodes (average)	-0.055081
[Multi mode] Hellinger distance in highlighted segments (edge features)	MIA - CG	1	distance_between_nodes (variance)	0.160971
		2	distance_between_nodes (average)	0.153612
		3	azimuth_difference_between_nodes (variance)	0.089769
		4	azimuth_difference_between_nodes (average)	0.051924
[Multi mode] Correlation (incident edge features per node)	MIA	1	azimuth_difference_between_nodes (incident max)	0.006896
		2	azimuth_difference_between_nodes (incident sum)	0.002144
		3	azimuth_difference_between_nodes (incident min)	-0.006896
		6	distance_between_nodes (incident variance)	-0.100681
		7	distance_between_nodes (incident max)	-0.110513
		8	distance_between_nodes (incident sum)	-0.133433
	CG	1	azimuth_difference_between_nodes (incident max)	0.007868
		2	azimuth_difference_between_nodes (incident sum)	0.003136
		3	azimuth_difference_between_nodes (incident min)	-0.007868
		6	distance_between_nodes (incident min)	-0.043861
		7	distance_between_nodes (incident max)	-0.046396
		8	distance_between_nodes (incident sum)	-0.101417
[Multi mode] Correlation in highlighted segments (incident edge features per node)	MIA	1	azimuth_difference_between_nodes (incident max)	0.018582
		2	azimuth_difference_between_nodes (incident sum)	0.00729
		3	azimuth_difference_between_nodes (incident variance)	-0.002091
		6	distance_between_nodes (incident variance)	-0.031538
		7	distance_between_nodes (incident min)	-0.069948
		8	distance_between_nodes (incident sum)	-0.142629
	CG	1	azimuth_difference_between_nodes (incident max)	0.032922
		2	azimuth_difference_between_nodes (incident sum)	0.012167
		3	azimuth_difference_between_nodes (incident variance)	0.009293
		6	distance_between_nodes (incident max)	-0.033854
		7	distance_between_nodes (incident min)	-0.07295
		8	distance_between_nodes (incident sum)	-0.194179
[Multi mode] Hellinger distance in highlighted segments (incident edge features per node)	MIA - CG	1	distance_between_nodes (incident min)	0.136013
		2	distance_between_nodes (incident sum)	0.123893
		3	distance_between_nodes (incident variance)	0.116026
[Multi mode] Correlation (MST features)	MIA	1	MST degree	0.09092
		2	MST incident sum (distance)	0.075817
		3	MST incident max (distance)	0.046002
		4	MST is_leaf	-0.086553
	CG	1	MST degree	0.082868
		2	MST incident sum (distance)	0.048145
		3	MST incident max (distance)	0.00678
		4	MST is_leaf	-0.066641
[Multi mode] Correlation in highlighted segments (MST features)	MIA	1	MST degree	0.163608
		2	MST incident sum (distance)	0.122953
		3	MST incident max (distance)	0.082043
		4	MST is_leaf	-0.107338
	CG	1	MST degree	0.194099
		2	MST incident sum (distance)	0.139333
		3	MST incident max (distance)	0.074818
		4	MST is_leaf	-0.100152
[Multi mode] Hellinger distance in highlighted segments (MST features)	MIA - CG	1	MST incident sum (distance)	0.123106
		2	MST incident max (distance)	0.123061
		3	MST degree	0.025941
		4	MST is_leaf	0.001269
[Multi mode] Correlation (geometric features)	MIA	1	Local density	0.142279
		2	Distance to centroid	-0.156263
	CG	1	Local density	0.101765
		2	Distance to centroid	-0.101316
[Multi mode] Correlation in highlighted segments (geometric features)	MIA	1	Local density	0.187206
		2	Distance to centroid	-0.115059
	CG	1	Local density	0.147494
		2	Distance to centroid	-0.103339
[Multi mode] Hellinger distance in highlighted segments (geometric features)	MIA - CG	1	Distance to centroid	0.115001
		2	Local density	0.081737
[Multi mode] Correlation (cluster number based on the distance between nodes)	MIA	1	3	0.034866
		2	6	0.031224
		3	11	0.010755
		4	8	0.010055
		5	10	0.008266
		6	4	0.005384
		7	5	-0.003768
		8	7	-0.005174
		9	9	-0.018133
		10	2	-0.031156
		11	1	-0.04118
	CG	1	1	0.320445
		2	2	0.051526
		3	4	0.030319
		4	10	0.00965
		5	5	0.004733
		6	11	0.001049
		7	8	-0.00313
		8	7	-0.004825
		9	9	-0.006135
		10	3	-0.006194
		11	6	-0.006873
[Multi mode] Correlation in highlighted segments (cluster number based on the distance between nodes)	MIA	1	6	0.078526
		2	11	0.033586
		3	5	0.016999
		4	7	-0.001266
		5	2	-0.008256
		6	8	-0.01269
		7	10	-0.013385
		8	1	-0.01344
		9	9	-0.019828
		10	3	-0.022165
		11	4	-0.063511
	CG	1	1	0.228677
		2	2	0.063453
		3	4	0.0277
		4	9	0.006986
		5	10	0.002204
		6	7	0.002189
		7	5	-0.005545
		8	8	-0.01661
		9	11	-0.020005
		10	3	-0.02903
		11	6	-0.048109

### Sheet: Attention2
Correlation (basic features)	MIA	1	distance from userset location (moving average)	0.228149
		2	distance from userset location	0.227253
		3	corrected_x (moving average)	0.072255
		40	turn angle (moving varianve)turn angle	-0.045939
		41	angle from initial location	-0.06634
		42	angle from initial location (moving average)	-0.073533
	CG	1	distance from userset location	0.206041
		2	distance from userset location (moving average)	0.204309
		3	accumulation of traveled distance (moving average)	0.073493
		40	corrected_x	-0.038183
		41	corrected_x (moving average)	-0.038436
		42	distance from initial location (moving varianve)distance from initial location	-0.045124
Correlation in highlighted segments (basic features)	MIA	1	distance from userset location	0.182801
		2	distance from userset location (moving average)	0.182239
		3	azimuth (moving average)	0.136446
		40	distance from initial location (moving varianve)distance from initial location	-0.079784
		41	angle from initial location (moving average)	-0.087914
		42	accumulation of turn angle (moving varianve)accumulation of turn angle	-0.092447
	CG	1	distance from userset location	0.243468
		2	distance from userset location (moving average)	0.241772
		3	accumulation of traveled distance (moving average)	0.075732
		40	accumulation of traveled distance (moving varianve)accumulation of traveled distance	-0.093316
		41	angle from userset location (moving varianve)angle from userset location	-0.094151
		42	distance from initial location (moving varianve)distance from initial location	-0.138989
Hellinger distance in highlighted segments (basic features)	MIA - CG	1	angle from userset location (moving average)	0.423799
		2	angle from userset location	0.377791
		3	accumulation of traveled distance	0.368101
[Multi mode] Correlation (differences of basic features between nodes)	MIA	1	distance from userset location	0.109602
		2	distance from userset location (moving average)	0.100721
		3	corrected_y	0.08177
		37	azimuth (moving varianve)azimuth	-0.037629
		38	angle from userset location (moving average)	-0.081278
		39	angle from userset location	-0.094198
	CG	1	distance from userset location	0.138112
		2	distance from userset location (moving average)	0.135365
		3	accumulation of traveled distance (moving average)	0.073018
		37	corrected_y (moving varianve)corrected_y	-0.03035
		38	angle from userset location (moving average)	-0.059034
		39	angle from userset location	-0.089133
[Multi mode] Correlation in highlighted segments (differences of basic features between nodes)	MIA	1	distance from userset location	0.263872
		2	distance from userset location (moving average)	0.232829
		3	corrected_y	0.161361
		37	turn angle (moving varianve)turn angle	-0.066343
		38	azimuth (moving varianve)azimuth	-0.068394
		39	accumulation of turn angle (moving varianve)accumulation of turn angle	-0.087307
	CG	1	distance from userset location	0.287167
		2	distance from userset location (moving average)	0.273328
		3	corrected_y (moving average)	0.167304
		37	angle from userset location (moving varianve)angle from userset location	-0.105837
		38	angle from userset location (moving average)	-0.108824
		39	angle from userset location	-0.12949
[Multi mode] Hellinger distance in highlighted segments (differences of basic features between nodes)	MIA - CG	1	accumulation of traveled distance	0.204721
		2	accumulation of traveled distance (moving average)	0.204093
		3	distance from initial location (moving average)	0.179715
[Multi mode] Correlation (edge features)	MIA	1	distance_between_nodes (variance)	0.189426
		2	distance_between_nodes (average)	0.168524
		3	azimuth_difference_between_nodes (average)	0.007272
		4	azimuth_difference_between_nodes (variance)	-0.028463
	CG	1	distance_between_nodes (variance)	0.16774
		2	distance_between_nodes (average)	0.149435
		3	azimuth_difference_between_nodes (variance)	0.004593
		4	azimuth_difference_between_nodes (average)	-0.007586
[Multi mode] Correlation in highlighted segments (edge features)	MIA	1	distance_between_nodes (variance)	0.23929
		2	distance_between_nodes (average)	0.222051
		3	azimuth_difference_between_nodes (average)	0.019282
		4	azimuth_difference_between_nodes (variance)	-0.036402
	CG	1	distance_between_nodes (average)	0.162569
		2	distance_between_nodes (variance)	0.153729
		3	azimuth_difference_between_nodes (variance)	0.071789
		4	azimuth_difference_between_nodes (average)	-0.015151
[Multi mode] Hellinger distance in highlighted segments (edge features)	MIA - CG	1	distance_between_nodes (average)	0.145349
		2	distance_between_nodes (variance)	0.132473
		3	azimuth_difference_between_nodes (average)	0.079829
		4	azimuth_difference_between_nodes (variance)	0.076688
[Multi mode] Correlation (incident edge features per node)	MIA	1	distance_between_nodes (incident variance)	0.31298
		2	distance_between_nodes (incident max)	0.25623
		3	distance_between_nodes (incident sum)	0.087214
		6	azimuth_difference_between_nodes (incident max)	-0.024887
		7	azimuth_difference_between_nodes (incident variance)	-0.031028
		8	distance_between_nodes (incident min)	-0.136759
	CG	1	distance_between_nodes (incident variance)	0.315813
		2	distance_between_nodes (incident max)	0.259002
		3	distance_between_nodes (incident sum)	0.079746
		6	azimuth_difference_between_nodes (incident variance)	-0.011214
		7	azimuth_difference_between_nodes (incident min)	-0.012693
		8	distance_between_nodes (incident min)	-0.144602
[Multi mode] Correlation in highlighted segments (incident edge features per node)	MIA	1	distance_between_nodes (incident max)	0.43231
		2	distance_between_nodes (incident variance)	0.423207
		3	distance_between_nodes (incident sum)	0.327773
		6	azimuth_difference_between_nodes (incident variance)	-0.018305
		7	azimuth_difference_between_nodes (incident max)	-0.030379
		8	distance_between_nodes (incident min)	-0.142809
	CG	1	distance_between_nodes (incident max)	0.364251
		2	distance_between_nodes (incident variance)	0.357024
		3	distance_between_nodes (incident sum)	0.274645
		6	azimuth_difference_between_nodes (incident sum)	-0.008706
		7	azimuth_difference_between_nodes (incident min)	-0.070517
		8	distance_between_nodes (incident min)	-0.087278
[Multi mode] Hellinger distance in highlighted segments (incident edge features per node)	MIA - CG	1	distance_between_nodes (incident min)	0.108149
		2	distance_between_nodes (incident sum)	0.104116
		3	distance_between_nodes (incident variance)	0.09402
[Multi mode] Correlation (MST features)	MIA	1	MST is_leaf	-0.018861
		2	MST degree	-0.026676
		3	MST incident sum (distance)	-0.085593
		4	MST incident max (distance)	-0.127701
	CG	1	MST is_leaf	-0.009124
		2	MST degree	-0.029295
		3	MST incident sum (distance)	-0.091112
		4	MST incident max (distance)	-0.140648
[Multi mode] Correlation in highlighted segments (MST features)	MIA	1	MST is_leaf	-0.005062
		2	MST degree	-0.057503
		3	MST incident sum (distance)	-0.117315
		4	MST incident max (distance)	-0.134883
	CG	1	MST is_leaf	0.009351
		2	MST degree	-0.057698
		3	MST incident sum (distance)	-0.107057
		4	MST incident max (distance)	-0.133563
[Multi mode] Hellinger distance in highlighted segments (MST features)	MIA - CG	1	MST incident sum (distance)	0.094826
		2	MST incident max (distance)	0.081255
		3	MST degree	0.035101
		4	MST is_leaf	0.012357
[Multi mode] Correlation (geometric features)	MIA	1	Distance to centroid	0.121269
		2	Local density	0.004982
	CG	1	Distance to centroid	0.120853
		2	Local density	0.004693
[Multi mode] Correlation in highlighted segments (geometric features)	MIA	1	Distance to centroid	0.333222
		2	Local density	-0.219631
	CG	1	Distance to centroid	0.301746
		2	Local density	-0.220092
[Multi mode] Hellinger distance in highlighted segments (geometric features)	MIA - CG	1	Distance to centroid	0.105993
		2	Local density	0.094892
[Multi mode] Correlation (cluster number based on the distance between nodes)	MIA	1	11	0.028227
		2	10	0.018614
		3	2	-0.011803
		4	5	-0.012307
		5	6	-0.012819
		6	1	-0.01485
		7	7	-0.015348
		8	3	-0.017054
		9	9	-0.019191
		10	4	-0.020626
		11	8	-0.022182
	CG	1	11	0.029082
		2	10	0.026706
		3	8	-0.009634
		4	3	-0.014685
		5	9	-0.015574
		6	1	-0.016903
		7	5	-0.017421
		8	2	-0.018874
		9	7	-0.022521
		10	6	-0.024586
		11	4	-0.025291
[Multi mode] Correlation in highlighted segments (cluster number based on the distance between nodes)	MIA	1	10	0.004438
		2	11	0.004212
		3	9	-0.015757
		4	8	-0.026731
		5	6	-0.055984
		6	7	-0.057504
		7	1	nan
		8	2	nan
		9	3	nan
		10	4	nan
		11	5	nan
	CG	1	11	0.031119
		2	10	0.023419
		3	7	-0.021405
		4	8	-0.02762
		5	5	-0.030275
		6	6	-0.058687
		7	9	-0.065683
		8	1	nan
		9	2	nan
		10	3	nan
		11	4	nan

### Sheet: Attention3
Correlation (basic features)	MIA	1	accumulation of traveled distance	0.106102
		2	accumulation of traveled distance (moving average)	0.105272
		3	time (moving average)	0.059623
		40	angle from initial location	-0.044503
		41	azimuth (moving average)	-0.061495
		42	azimuth	-0.070061
	CG	1	accumulation of traveled distance	0.074873
		2	accumulation of traveled distance (moving average)	0.074315
		3	distance from initial location	0.073969
		40	acceleration (moving average)	-0.053935
		41	azimuth	-0.070053
		42	azimuth (moving average)	-0.07501
Correlation in highlighted segments (basic features)	MIA	1	speed (moving varianve)speed	0.123402
		2	accumulation of traveled distance	0.111666
		3	accumulation of traveled distance (moving average)	0.109912
		40	azimuth (moving average)	-0.054004
		41	turn angle (moving varianve)turn angle	-0.07225
		42	azimuth	-0.115309
	CG	1	distance from initial location (moving average)	0.139719
		2	distance from initial location	0.137527
		3	angle from userset location (moving average)	0.102304
		40	corrected_x (moving average)	-0.053126
		41	corrected_x	-0.054149
		42	azimuth	-0.073853
Hellinger distance in highlighted segments (basic features)	MIA - CG	1	angle from userset location (moving average)	0.379602
		2	corrected_y (moving average)	0.359829
		3	angle from userset location	0.351361
[Multi mode] Correlation (differences of basic features between nodes)	MIA	1	accumulation of traveled distance (moving average)	0.094492
		2	accumulation of traveled distance	0.093423
		3	accumulation of turn angle (moving average)	0.038997
		37	turn angle (moving varianve)turn angle	-0.032281
		38	angle from initial location	-0.032915
		39	acceleration angle	-0.033667
	CG	1	accumulation of traveled distance (moving average)	0.077023
		2	accumulation of traveled distance	0.075217
		3	angle from userset location	0.034404
		37	azimuth	-0.038926
		38	acceleration angle	-0.045014
		39	angle from initial location	-0.05107
[Multi mode] Correlation in highlighted segments (differences of basic features between nodes)	MIA	1	accumulation of traveled distance (moving average)	0.1258
		2	accumulation of traveled distance	0.124734
		3	accumulation of traveled distance (moving varianve)accumulation of traveled distance	0.081354
		37	accumulation of turn angle (moving varianve)accumulation of turn angle	-0.039796
		38	acceleration angle	-0.056044
		39	turn angle (moving varianve)turn angle	-0.092472
	CG	1	accumulation of traveled distance (moving average)	0.13924
		2	accumulation of traveled distance	0.135537
		3	distance from userset location	0.109762
		37	angle from initial location	-0.022255
		38	azimuth	-0.047653
		39	acceleration angle	-0.049299
[Multi mode] Hellinger distance in highlighted segments (differences of basic features between nodes)	MIA - CG	1	angle from initial location	0.299337
		2	angle from initial location (moving average)	0.276373
		3	distance from initial location (moving varianve)distance from initial location	0.238136
[Multi mode] Correlation (edge features)	MIA	1	distance_between_nodes (average)	0.026935
		2	distance_between_nodes (variance)	0.02289
		3	azimuth_difference_between_nodes (average)	-0.01014
		4	azimuth_difference_between_nodes (variance)	-0.01797
	CG	1	distance_between_nodes (average)	0.048452
		2	distance_between_nodes (variance)	0.046653
		3	azimuth_difference_between_nodes (average)	-0.0003
		4	azimuth_difference_between_nodes (variance)	-0.034648
[Multi mode] Correlation in highlighted segments (edge features)	MIA	1	distance_between_nodes (variance)	0.062173
		2	distance_between_nodes (average)	0.055797
		3	azimuth_difference_between_nodes (average)	-0.02042
		4	azimuth_difference_between_nodes (variance)	-0.042691
	CG	1	distance_between_nodes (average)	0.065848
		2	distance_between_nodes (variance)	0.061626
		3	azimuth_difference_between_nodes (average)	0.003104
		4	azimuth_difference_between_nodes (variance)	-0.05908
[Multi mode] Hellinger distance in highlighted segments (edge features)	MIA - CG	1	distance_between_nodes (average)	0.176552
		2	distance_between_nodes (variance)	0.175736
		3	azimuth_difference_between_nodes (variance)	0.153904
		4	azimuth_difference_between_nodes (average)	0.081962
[Multi mode] Correlation (incident edge features per node)	MIA	1	distance_between_nodes (incident variance)	0.119205
		2	distance_between_nodes (incident max)	0.098898
		3	azimuth_difference_between_nodes (incident min)	0.019507
		6	azimuth_difference_between_nodes (incident variance)	-0.019118
		7	azimuth_difference_between_nodes (incident max)	-0.019507
		8	distance_between_nodes (incident min)	-0.11533
	CG	1	distance_between_nodes (incident variance)	0.154108
		2	distance_between_nodes (incident max)	0.127319
		3	azimuth_difference_between_nodes (incident min)	0.031103
		6	azimuth_difference_between_nodes (incident max)	-0.031103
		7	azimuth_difference_between_nodes (incident variance)	-0.035862
		8	distance_between_nodes (incident min)	-0.101433
[Multi mode] Correlation in highlighted segments (incident edge features per node)	MIA	1	distance_between_nodes (incident variance)	0.180916
		2	distance_between_nodes (incident max)	0.167191
		3	distance_between_nodes (incident sum)	0.097387
		6	azimuth_difference_between_nodes (incident variance)	-0.023001
		7	azimuth_difference_between_nodes (incident max)	-0.03684
		8	distance_between_nodes (incident min)	-0.12286
	CG	1	distance_between_nodes (incident variance)	0.235453
		2	distance_between_nodes (incident max)	0.221997
		3	distance_between_nodes (incident sum)	0.165451
		6	azimuth_difference_between_nodes (incident max)	-0.047874
		7	azimuth_difference_between_nodes (incident variance)	-0.048196
		8	distance_between_nodes (incident min)	-0.123499
[Multi mode] Hellinger distance in highlighted segments (incident edge features per node)	MIA - CG	1	distance_between_nodes (incident min)	0.134749
		2	azimuth_difference_between_nodes (incident variance)	0.132072
		3	azimuth_difference_between_nodes (incident max)	0.13112
[Multi mode] Correlation (MST features)	MIA	1	MST degree	0.005354
		2	MST is_leaf	-0.035524
		3	MST incident sum (distance)	-0.050982
		4	MST incident max (distance)	-0.095152
	CG	1	MST degree	-0.001843
		2	MST is_leaf	-0.021273
		3	MST incident sum (distance)	-0.051461
		4	MST incident max (distance)	-0.093889
[Multi mode] Correlation in highlighted segments (MST features)	MIA	1	MST degree	0.001649
		2	MST is_leaf	-0.030414
		3	MST incident sum (distance)	-0.050074
		4	MST incident max (distance)	-0.055624
	CG	1	MST is_leaf	-0.009489
		2	MST degree	-0.027415
		3	MST incident sum (distance)	-0.075593
		4	MST incident max (distance)	-0.108333
[Multi mode] Hellinger distance in highlighted segments (MST features)	MIA - CG	1	MST incident max (distance)	0.114982
		2	MST incident sum (distance)	0.096974
		3	MST degree	0.014544
		4	MST is_leaf	0.004339
[Multi mode] Correlation (geometric features)	MIA	1	Distance to centroid	0.029641
		2	Local density	0.027974
	CG	1	Distance to centroid	0.05075
		2	Local density	0.017376
[Multi mode] Correlation in highlighted segments (geometric features)	MIA	1	Distance to centroid	0.142306
		2	Local density	-0.062621
	CG	1	Distance to centroid	0.211666
		2	Local density	-0.144514
[Multi mode] Hellinger distance in highlighted segments (geometric features)	MIA - CG	1	Local density	0.124338
		2	Distance to centroid	0.110296
[Multi mode] Correlation (cluster number based on the distance between nodes)	MIA	1	11	0.029982
		2	8	0.001298
		3	7	-0.001414
		4	10	-0.00302
		5	9	-0.013489
		6	6	-0.013794
		7	3	-0.020234
		8	4	-0.024192
		9	5	-0.032777
		10	1	nan
		11	2	nan
	CG	1	10	0.03554
		2	11	0.01751
		3	2	0.001103
		4	3	-0.003393
		5	5	-0.010272
		6	1	-0.010889
		7	7	-0.012702
		8	4	-0.015342
		9	6	-0.015902
		10	9	-0.019436
		11	8	-0.023984
[Multi mode] Correlation in highlighted segments (cluster number based on the distance between nodes)	MIA	1	11	0.030638
		2	10	-0.011596
		3	8	-0.011634
		4	9	-0.015421
		5	7	-0.021839
		6	5	-0.02651
		7	6	-0.0296
		8	4	-0.076735
		9	1	nan
		10	2	nan
		11	3	nan
	CG	1	3	0.139863
		2	11	0.043101
		3	2	0.01548
		4	10	0.011571
		5	4	-0.010065
		6	8	-0.019863
		7	7	-0.023945
		8	5	-0.030334
		9	6	-0.033587
		10	9	-0.050602
		11	1	nan

### Sheet: Attention4
Correlation (basic features)	MIA	1	speed	0.220396
		2	accumulation of traveled distance (moving varianve)accumulation of traveled distance	0.206833
		3	acceleration (moving varianve)acceleration	0.199485
		40	turn angle (moving varianve)turn angle	-0.066038
		41	corrected_x	-0.158404
		42	corrected_x (moving average)	-0.159647
	CG	1	speed	0.208657
		2	accumulation of traveled distance (moving varianve)accumulation of traveled distance	0.189136
		3	acceleration (moving varianve)acceleration	0.175566
		40	distance from initial location	-0.050145
		41	corrected_x	-0.109232
		42	corrected_x (moving average)	-0.109593
Correlation in highlighted segments (basic features)	MIA	1	speed	0.258294
		2	speed (moving average)	0.236757
		3	acceleration (moving varianve)acceleration	0.227479
		40	turn angle (moving varianve)turn angle	-0.066747
		41	corrected_x (moving average)	-0.074276
		42	azimuth (moving varianve)azimuth	-0.078398
	CG	1	speed	0.230138
		2	accumulation of traveled distance (moving varianve)accumulation of traveled distance	0.193718
		3	acceleration (moving varianve)acceleration	0.182512
		40	turn angle (moving varianve)turn angle	-0.071538
		41	distance from userset location (moving average)	-0.09212
		42	distance from userset location	-0.108252
Hellinger distance in highlighted segments (basic features)	MIA - CG	1	distance from initial location (moving average)	0.325133
		2	angle from userset location (moving average)	0.322198
		3	corrected_y (moving average)	0.32127
[Multi mode] Correlation (differences of basic features between nodes)	MIA	1	corrected_y (moving varianve)corrected_y	0.166891
		2	accumulation of traveled distance (moving varianve)accumulation of traveled distance	0.155723
		3	acceleration (moving varianve)acceleration	0.154462
		37	turn angle (moving varianve)turn angle	-0.05963
		38	turn angle (moving average)	-0.06274
		39	azimuth	-0.067781
	CG	1	distance from initial location (moving varianve)distance from initial location	0.120806
		2	speed	0.108428
		3	angle from userset location (moving varianve)angle from userset location	0.102142
		37	azimuth (moving varianve)azimuth	-0.061301
		38	turn angle (moving average)	-0.076344
		39	azimuth	-0.084924
[Multi mode] Correlation in highlighted segments (differences of basic features between nodes)	MIA	1	speed	0.18881
		2	distance from initial location (moving varianve)distance from initial location	0.184132
		3	acceleration (moving varianve)acceleration	0.175205
		37	turn angle (moving average)	-0.074495
		38	turn angle (moving varianve)turn angle	-0.084085
		39	azimuth	-0.086902
	CG	1	distance from initial location (moving varianve)distance from initial location	0.13228
		2	angle from userset location (moving average)	0.132029
		3	angle from userset location (moving varianve)angle from userset location	0.122753
		37	distance from userset location (moving average)	-0.101486
		38	turn angle (moving average)	-0.101745
		39	azimuth	-0.145021
[Multi mode] Hellinger distance in highlighted segments (differences of basic features between nodes)	MIA - CG	1	accumulation of traveled distance (moving average)	0.204219
		2	accumulation of traveled distance	0.204147
		3	angle from initial location (moving average)	0.182901
[Multi mode] Correlation (edge features)	MIA	1	distance_between_nodes (variance)	0.039059
		2	distance_between_nodes (average)	0.03195
		3	azimuth_difference_between_nodes (average)	0.001959
		4	azimuth_difference_between_nodes (variance)	-0.046104
	CG	1	distance_between_nodes (variance)	0.079265
		2	distance_between_nodes (average)	0.062826
		3	azimuth_difference_between_nodes (average)	-0.003358
		4	azimuth_difference_between_nodes (variance)	-0.07783
[Multi mode] Correlation in highlighted segments (edge features)	MIA	1	distance_between_nodes (average)	0.055524
		2	distance_between_nodes (variance)	0.055221
		3	azimuth_difference_between_nodes (average)	0.015471
		4	azimuth_difference_between_nodes (variance)	-0.078777
	CG	1	distance_between_nodes (variance)	0.128216
		2	distance_between_nodes (average)	0.101314
		3	azimuth_difference_between_nodes (average)	-0.001293
		4	azimuth_difference_between_nodes (variance)	-0.134085
[Multi mode] Hellinger distance in highlighted segments (edge features)	MIA - CG	1	distance_between_nodes (variance)	0.185389
		2	distance_between_nodes (average)	0.176819
		3	azimuth_difference_between_nodes (variance)	0.131208
		4	azimuth_difference_between_nodes (average)	0.081769
[Multi mode] Correlation (incident edge features per node)	MIA	1	distance_between_nodes (incident variance)	0.17797
		2	distance_between_nodes (incident max)	0.131161
		3	azimuth_difference_between_nodes (incident min)	0.050742
		6	azimuth_difference_between_nodes (incident max)	-0.050742
		7	azimuth_difference_between_nodes (incident variance)	-0.055869
		8	distance_between_nodes (incident min)	-0.140691
	CG	1	distance_between_nodes (incident variance)	0.188863
		2	distance_between_nodes (incident max)	0.145358
		3	azimuth_difference_between_nodes (incident min)	0.093726
		6	azimuth_difference_between_nodes (incident variance)	-0.064981
		7	distance_between_nodes (incident min)	-0.076941
		8	azimuth_difference_between_nodes (incident max)	-0.093726
[Multi mode] Correlation in highlighted segments (incident edge features per node)	MIA	1	distance_between_nodes (incident variance)	0.181643
		2	distance_between_nodes (incident max)	0.145013
		3	azimuth_difference_between_nodes (incident min)	0.073155
		6	azimuth_difference_between_nodes (incident max)	-0.073155
		7	azimuth_difference_between_nodes (incident variance)	-0.075318
		8	distance_between_nodes (incident min)	-0.122769
	CG	1	distance_between_nodes (incident variance)	0.218277
		2	distance_between_nodes (incident max)	0.167822
		3	azimuth_difference_between_nodes (incident min)	0.154602
		6	distance_between_nodes (incident min)	-0.084546
		7	azimuth_difference_between_nodes (incident variance)	-0.116465
		8	azimuth_difference_between_nodes (incident max)	-0.154602
[Multi mode] Hellinger distance in highlighted segments (incident edge features per node)	MIA - CG	1	distance_between_nodes (incident sum)	0.129101
		2	azimuth_difference_between_nodes (incident max)	0.123568
		3	azimuth_difference_between_nodes (incident min)	0.123443
[Multi mode] Correlation (MST features)	MIA	1	MST degree	0.022493
		2	MST is_leaf	-0.049644
		3	MST incident sum (distance)	-0.058124
		4	MST incident max (distance)	-0.113217
	CG	1	MST is_leaf	-0.003413
		2	MST degree	-0.006571
		3	MST incident sum (distance)	-0.056697
		4	MST incident max (distance)	-0.072587
[Multi mode] Correlation in highlighted segments (MST features)	MIA	1	MST degree	0.058506
		2	MST incident sum (distance)	-0.003507
		3	MST incident max (distance)	-0.054643
		4	MST is_leaf	-0.100959
	CG	1	MST degree	0.031835
		2	MST incident sum (distance)	-0.021709
		3	MST is_leaf	-0.040969
		4	MST incident max (distance)	-0.055568
[Multi mode] Hellinger distance in highlighted segments (MST features)	MIA - CG	1	MST incident max (distance)	0.085893
		2	MST incident sum (distance)	0.0705
		3	MST degree	0.035968
		4	MST is_leaf	0.029775
[Multi mode] Correlation (geometric features)	MIA	1	Distance to centroid	0.044122
		2	Local density	0.033685
	CG	1	Distance to centroid	0.091653
		2	Local density	-0.023817
[Multi mode] Correlation in highlighted segments (geometric features)	MIA	1	Distance to centroid	0.09508
		2	Local density	-0.024517
	CG	1	Distance to centroid	0.094631
		2	Local density	-0.011103
[Multi mode] Hellinger distance in highlighted segments (geometric features)	MIA - CG	1	Distance to centroid	0.12258
		2	Local density	0.104653
[Multi mode] Correlation (cluster number based on the distance between nodes)	MIA	1	4	0.028004
		2	6	0.026716
		3	5	0.026633
		4	7	0.024137
		5	10	0.012971
		6	2	0.01003
		7	11	0.009455
		8	3	0.00536
		9	8	-0.009201
		10	1	-0.011521
		11	9	-0.03425
	CG	1	4	0.075806
		2	5	0.020471
		3	9	0.011327
		4	11	0.011031
		5	2	0.004338
		6	3	-0.002398
		7	10	-0.005417
		8	6	-0.005763
		9	7	-0.01656
		10	1	-0.025486
		11	8	-0.02749
[Multi mode] Correlation in highlighted segments (cluster number based on the distance between nodes)	MIA	1	10	0.038592
		2	11	0.025815
		3	4	0.020502
		4	7	0.016104
		5	6	0.014938
		6	5	0.006004
		7	8	-0.012767
		8	3	-0.029633
		9	2	-0.047099
		10	9	-0.068861
		11	1	-0.110077
	CG	1	4	0.1099
		2	10	0.014991
		3	5	0.007525
		4	11	0.004602
		5	9	0.003686
		6	3	0.000625
		7	2	-0.00713
		8	1	-0.022112
		9	6	-0.026677
		10	7	-0.03494
		11	8	-0.057753

### Sheet: Attention5
Correlation (basic features)	MIA	1	accumulation of turn angle (moving varianve)accumulation of turn angle	0.047765
		2	turn angle (moving varianve)turn angle	0.042997
		3	accumulation of turn angle	0.031072
		40	angle from userset location (moving average)	-0.04548
		41	corrected_x (moving varianve)corrected_x	-0.046562
		42	accumulation of traveled distance (moving varianve)accumulation of traveled distance	-0.047585
	CG	1	accumulation of turn angle (moving average)	0.043586
		2	accumulation of turn angle	0.043539
		3	corrected_y (moving average)	0.041912
		40	angle from initial location (moving average)	-0.050839
		41	speed (moving average)	-0.052716
		42	accumulation of traveled distance (moving varianve)accumulation of traveled distance	-0.054727
Correlation in highlighted segments (basic features)	MIA	1	corrected_y	0.075569
		2	corrected_y (moving average)	0.073788
		3	accumulation of turn angle (moving varianve)accumulation of turn angle	0.048752
		40	angle from initial location	-0.069353
		41	angle from userset location (moving average)	-0.099903
		42	angle from userset location	-0.100062
	CG	1	corrected_y (moving average)	0.071207
		2	corrected_y	0.067301
		3	azimuth (moving varianve)azimuth	0.066934
		40	distance from initial location	-0.115016
		41	angle from initial location	-0.124111
		42	angle from initial location (moving average)	-0.133389
Hellinger distance in highlighted segments (basic features)	MIA - CG	1	angle from initial location	0.345652
		2	angle from initial location (moving average)	0.340056
		3	accumulation of traveled distance	0.33182
[Multi mode] Correlation (differences of basic features between nodes)	MIA	1	corrected_y	0.143114
		2	corrected_y (moving average)	0.135865
		3	distance from userset location	0.134878
		37	accumulation of traveled distance (moving average)	-0.006184
		38	angle from userset location (moving varianve)angle from userset location	-0.007112
		39	accumulation of traveled distance	-0.008029
	CG	1	corrected_x	0.123557
		2	distance from userset location	0.122288
		3	corrected_x (moving average)	0.12004
		37	accumulation of turn angle (moving average)	0.018826
		38	acceleration	0.018746
		39	angle from userset location (moving varianve)angle from userset location	-0.00534
[Multi mode] Correlation in highlighted segments (differences of basic features between nodes)	MIA	1	speed (moving varianve)speed	0.117888
		2	corrected_y	0.107174
		3	speed (moving average)	0.106915
		37	distance from initial location (moving average)	-0.024708
		38	accumulation of traveled distance (moving average)	-0.090577
		39	accumulation of traveled distance	-0.094514
	CG	1	corrected_x	0.160826
		2	angle from initial location (moving average)	0.1584
		3	corrected_x (moving average)	0.145427
		37	accumulation of traveled distance	-0.043866
		38	accumulation of turn angle	-0.055448
		39	accumulation of turn angle (moving average)	-0.061953
[Multi mode] Hellinger distance in highlighted segments (differences of basic features between nodes)	MIA - CG	1	acceleration (moving varianve)acceleration	0.193544
		2	distance from initial location (moving varianve)distance from initial location	0.19097
		3	speed (moving varianve)speed	0.188126
[Multi mode] Correlation (edge features)	MIA	1	azimuth_difference_between_nodes (variance)	0.017452
		2	azimuth_difference_between_nodes (average)	0.002349
		3	distance_between_nodes (variance)	-0.013439
		4	distance_between_nodes (average)	-0.01413
	CG	1	azimuth_difference_between_nodes (variance)	0.034525
		2	azimuth_difference_between_nodes (average)	0.000298
		3	distance_between_nodes (variance)	-0.053048
		4	distance_between_nodes (average)	-0.053425
[Multi mode] Correlation in highlighted segments (edge features)	MIA	1	azimuth_difference_between_nodes (variance)	0.018072
		2	azimuth_difference_between_nodes (average)	0.003798
		3	distance_between_nodes (variance)	-0.058948
		4	distance_between_nodes (average)	-0.06816
	CG	1	azimuth_difference_between_nodes (variance)	0.028452
		2	azimuth_difference_between_nodes (average)	0.011327
		3	distance_between_nodes (average)	-0.091968
		4	distance_between_nodes (variance)	-0.095443
[Multi mode] Hellinger distance in highlighted segments (edge features)	MIA - CG	1	distance_between_nodes (average)	0.145836
		2	distance_between_nodes (variance)	0.12893
		3	azimuth_difference_between_nodes (variance)	0.094049
		4	azimuth_difference_between_nodes (average)	0.057958
[Multi mode] Correlation (incident edge features per node)	MIA	1	distance_between_nodes (incident sum)	0.229107
		2	distance_between_nodes (incident min)	0.206589
		3	azimuth_difference_between_nodes (incident variance)	0.079795
		6	distance_between_nodes (incident variance)	0.025745
		7	azimuth_difference_between_nodes (incident sum)	0.001567
		8	azimuth_difference_between_nodes (incident min)	-0.035305
	CG	1	distance_between_nodes (incident min)	0.179417
		2	distance_between_nodes (incident sum)	0.176799
		3	azimuth_difference_between_nodes (incident variance)	0.09604
		6	distance_between_nodes (incident variance)	-0.001025
		7	azimuth_difference_between_nodes (incident sum)	-0.010177
		8	azimuth_difference_between_nodes (incident min)	-0.049755
[Multi mode] Correlation in highlighted segments (incident edge features per node)	MIA	1	distance_between_nodes (incident sum)	0.204785
		2	distance_between_nodes (incident min)	0.190968
		3	distance_between_nodes (incident max)	0.156097
		6	azimuth_difference_between_nodes (incident max)	0.043329
		7	azimuth_difference_between_nodes (incident sum)	0.005681
		8	azimuth_difference_between_nodes (incident min)	-0.043329
	CG	1	distance_between_nodes (incident sum)	0.198963
		2	distance_between_nodes (incident min)	0.190855
		3	distance_between_nodes (incident max)	0.189093
		6	azimuth_difference_between_nodes (incident max)	0.047629
		7	azimuth_difference_between_nodes (incident sum)	-0.014007
		8	azimuth_difference_between_nodes (incident min)	-0.047629
[Multi mode] Hellinger distance in highlighted segments (incident edge features per node)	MIA - CG	1	distance_between_nodes (incident variance)	0.122778
		2	distance_between_nodes (incident max)	0.119621
		3	distance_between_nodes (incident sum)	0.109183
[Multi mode] Correlation (MST features)	MIA	1	MST incident max (distance)	0.131687
		2	MST is_leaf	0.12997
		3	MST incident sum (distance)	-0.014685
		4	MST degree	-0.092693
	CG	1	MST is_leaf	0.115838
		2	MST incident max (distance)	0.114474
		3	MST incident sum (distance)	-0.014925
		4	MST degree	-0.085778
[Multi mode] Correlation in highlighted segments (MST features)	MIA	1	MST incident max (distance)	0.116772
		2	MST is_leaf	0.112166
		3	MST incident sum (distance)	-0.057092
		4	MST degree	-0.102688
	CG	1	MST is_leaf	0.1369
		2	MST incident max (distance)	0.104854
		3	MST incident sum (distance)	-0.0818
		4	MST degree	-0.127549
[Multi mode] Hellinger distance in highlighted segments (MST features)	MIA - CG	1	MST incident max (distance)	0.084842
		2	MST incident sum (distance)	0.080885
		3	MST degree	0.021784
		4	MST is_leaf	0.009083
[Multi mode] Correlation (geometric features)	MIA	1	Distance to centroid	0.212243
		2	Local density	-0.263904
	CG	1	Distance to centroid	0.174483
		2	Local density	-0.246564
[Multi mode] Correlation in highlighted segments (geometric features)	MIA	1	Distance to centroid	0.225839
		2	Local density	-0.231404
	CG	1	Distance to centroid	0.236882
		2	Local density	-0.270316
[Multi mode] Hellinger distance in highlighted segments (geometric features)	MIA - CG	1	Local density	0.131288
		2	Distance to centroid	0.115936
[Multi mode] Correlation (cluster number based on the distance between nodes)	MIA	1	7	0.022669
		2	10	0.009183
		3	8	0.007548
		4	3	0.007392
		5	6	0.005441
		6	5	-0.000191
		7	9	-0.000299
		8	11	-0.00746
		9	4	-0.009189
		10	2	-0.021273
		11	1	-0.026377
	CG	1	6	0.016798
		2	9	0.012828
		3	5	0.012466
		4	7	0.011686
		5	4	0.009983
		6	3	0.002182
		7	8	0.001187
		8	10	-0.007175
		9	2	-0.007693
		10	11	-0.010033
		11	1	nan
[Multi mode] Correlation in highlighted segments (cluster number based on the distance between nodes)	MIA	1	7	0.035896
		2	5	0.030162
		3	3	0.029622
		4	10	0.023183
		5	4	0.018082
		6	6	0.015754
		7	8	0.013254
		8	9	-0.002386
		9	2	-0.020267
		10	1	-0.022442
		11	11	-0.048343
	CG	1	5	0.029818
		2	4	0.024264
		3	6	0.018044
		4	7	0.014492
		5	9	0.010158
		6	2	0.007259
		7	11	0.001896
		8	3	-0.004182
		9	10	-0.02375
		10	8	-0.024593
		11	1	nan

### Sheet: Node attention
		Attention1	Attention2	Attention3	Attention4	Attention5
MIA	Node1	0.032069	0.290144	0.217487	0.158355	0.013483
MIA	Node2	0.029222	0.30363	0.200661	0.191033	0.014597
MIA	Node3	0.052774	0.302084	0.250067	0.291827	0.011672
MIA	Node4	0.11222	0.023226	0.06187	0.055443	0.00995
MIA	Node5	0.110443	0.021902	0.063515	0.053186	0.009815
MIA	Node6	0.454378	0.019539	0.085493	0.121465	0.006492
MIA	Node7	0.122237	0.002328	0.014439	0.02486	0.016459
MIA	Node8	0.023706	0.002877	0.032162	0.014042	0.139354
MIA	Node9	0.021772	0.003383	0.024808	0.013686	0.133646
MIA	Node10	0.030155	0.00505	0.029494	0.01444	0.08616
MIA	Node11	0.011024	0.025838	0.020003	0.061662	0.558372
CG	Node1	0.031803	0.277512	0.236535	0.166348	0.010467
CG	Node2	0.034705	0.331063	0.260911	0.186964	0.010412
CG	Node3	0.059968	0.293197	0.318813	0.285421	0.008617
CG	Node4	0.101741	0.02083	0.03654	0.044979	0.007943
CG	Node5	0.110333	0.025841	0.041459	0.048855	0.007633
CG	Node6	0.539043	0.022281	0.045874	0.092867	0.005249
CG	Node7	0.067441	0.003544	0.007351	0.02166	0.013888
CG	Node8	0.018543	0.003497	0.013081	0.019739	0.106044
CG	Node9	0.015673	0.003773	0.012594	0.020345	0.099388
CG	Node10	0.016163	0.005951	0.019122	0.019909	0.064523
CG	Node11	0.004587	0.01251	0.007719	0.092911	0.665835
