## Supplementary Table 9 for "DiverScan: attention-guided exploratory analysis of animal behaviour across diverse comparative experiments"

### Sheet: Attention1
Correlation (basic features)	FirstWeek	1	Distance from userset location (moving average)	0.081741
		2	Distance from userset location	0.080075
		3	time	0.057641
		40	Accumulation of traveled distance (moving variance)	-0.022423
		41	Accumulation of delta turn angle (moving variance)	-0.030502
		42	time (moving variance)	-0.032239
	ThirdWeek	1	time	0.141559
		2	time (moving average)	0.140039
		3	Accumulation of delta turn angle	0.137611
		40	Accumulation of traveled distance (moving variance)	-0.019048
		41	time (moving variance)	-0.076237
		42	Accumulation of delta turn angle (moving variance)	-0.10913
Correlation in highlighted segments (basic features)	FirstWeek	1	time	0.140271
		2	time (moving average)	0.139625
		3	Accumulation of delta turn angle	0.136604
		40	Speed	-0.039384
		41	time (moving variance)	-0.045952
		42	Accumulation of delta turn angle (moving variance)	-0.064725
	ThirdWeek	1	time	0.551926
		2	time (moving average)	0.54736
		3	Accumulation of delta turn angle	0.453454
		40	time (moving variance)	-0.12786
		41	Accumulation of traveled distance (moving variance)	-0.138382
		42	Accumulation of delta turn angle (moving variance)	-0.448181
Hellinger distance in highlighted segments (basic features)	FirstWeek - ThirdWeek	1	time (moving average)	0.48763
		2	time	0.487257
		3	Distance from userset location (moving average)	0.234284
[Multi mode] Correlation (differences of basic features between nodes)	FirstWeek	1	x	0.05473
		2	x (moving average)	0.053072
		3	y (moving average)	0.048473
		37	Distance from initial location (moving variance)	-0.02861
		38	Distance from userset location	-0.080763
		39	Distance from userset location (moving average)	-0.084209
	ThirdWeek	1	Accumulation of traveled distance	0.096093
		2	Accumulation of traveled distance (moving average)	0.095796
		3	Accumulation of delta turn angle	0.080258
		37	Accumulation of traveled distance (moving variance)	-0.023425
		38	Angle from initial location (moving variance)	-0.033889
		39	Accumulation of delta turn angle (moving variance)	-0.078175
[Multi mode] Correlation in highlighted segments (differences of basic features between nodes)	FirstWeek	1	Angle from userset location	0.178783
		2	Angle from userset location (moving average)	0.174489
		3	x	0.143657
		37	Acceleration (moving variance)	-0.042542
		38	Distance from userset location	-0.107708
		39	Distance from userset location (moving average)	-0.117232
	ThirdWeek	1	Accumulation of traveled distance	0.283694
		2	Accumulation of traveled distance (moving average)	0.283544
		3	Accumulation of delta turn angle	0.264877
		37	x (moving variance)	-0.184874
		38	Accumulation of traveled distance (moving variance)	-0.195202
		39	Accumulation of delta turn angle (moving variance)	-0.337113
[Multi mode] Hellinger distance in highlighted segments (differences of basic features between nodes)	FirstWeek - ThirdWeek	1	Distance from userset location (moving average)	0.293694
		2	Distance from userset location	0.268778
		3	x	0.23289
[Multi mode] Correlation (edge features)	FirstWeek	1	Distance between nodes (average)	0.123772
		2	Distance between nodes (variance)	0.081563
		3	Azimuth difference between nodes (variance)	0.001783
		4	Azimuth difference between nodes (average)	-0.002887
	ThirdWeek	1	Distance between nodes (average)	0.035673
		2	Distance between nodes (variance)	0.005941
		3	Azimuth difference between nodes (variance)	0.002881
		4	Azimuth difference between nodes (average)	0.002682
[Multi mode] Correlation in highlighted segments (edge features)	FirstWeek	1	Distance between nodes (average)	0.216296
		2	Distance between nodes (variance)	0.085612
		3	Azimuth difference between nodes (variance)	0.011684
		4	Azimuth difference between nodes (average)	-0.008881
	ThirdWeek	1	Distance between nodes (average)	0.064782
		2	Azimuth difference between nodes (variance)	0.017918
		3	Azimuth difference between nodes (average)	0.016536
		4	Distance between nodes (variance)	-0.00335
[Multi mode] Hellinger distance in highlighted segments (edge features)	FirstWeek - ThirdWeek	1	Distance between nodes (average)	0.284163
		2	Distance between nodes (variance)	0.239383
		3	Azimuth difference between nodes (variance)	0.031434
		4	Azimuth difference between nodes (average)	0.030573
[Multi mode] Correlation (incident edge features per node)	FirstWeek	1	Distance between nodes (incident max)	0.101536
		2	Distance between nodes (incident sum)	0.077761
		3	Distance between nodes (incident variance)	0.054765
		6	Azimuth difference between nodes (incident max)	0.001744
		7	Azimuth difference between nodes (incident sum)	-0.000212
		8	Azimuth difference between nodes (incident min)	-0.001744
	ThirdWeek	1	Distance between nodes (incident max)	0.028316
		2	Distance between nodes (incident sum)	0.018816
		3	Distance between nodes (incident variance)	0.012402
		6	Azimuth difference between nodes (incident variance)	0.002367
		7	Azimuth difference between nodes (incident sum)	0.000664
		8	Azimuth difference between nodes (incident min)	-0.003092
[Multi mode] Correlation in highlighted segments (incident edge features per node)	FirstWeek	1	Distance between nodes (incident sum)	0.193732
		2	Distance between nodes (incident max)	0.186694
		3	Distance between nodes (incident min)	0.129856
		6	Azimuth difference between nodes (incident variance)	0.009646
		7	Azimuth difference between nodes (incident sum)	0.000484
		8	Azimuth difference between nodes (incident min)	-0.013747
	ThirdWeek	1	Distance between nodes (incident sum)	0.1071
		2	Distance between nodes (incident min)	0.102049
		3	Distance between nodes (incident max)	0.059133
		6	Azimuth difference between nodes (incident sum)	0.00056
		7	Azimuth difference between nodes (incident min)	-0.021473
		8	Distance between nodes (incident variance)	-0.043153
[Multi mode] Hellinger distance in highlighted segments (incident edge features per node)	FirstWeek - ThirdWeek	1	Distance between nodes (incident max)	0.212031
		2	Distance between nodes (incident min)	0.191314
		3	Distance between nodes (incident sum)	0.181198
[Multi mode] Correlation (MST features)	FirstWeek	1	MST incident max (distance)	0.044749
		2	MST incident sum (distance)	0.041315
		3	MST is_leaf	0.002915
		4	MST degree	-0.000974
	ThirdWeek	1	MST incident max (distance)	0.006209
		2	MST incident sum (distance)	0.005388
		3	MST is_leaf	0.001516
		4	MST degree	-0.001858
[Multi mode] Correlation in highlighted segments (MST features)	FirstWeek	1	MST incident max (distance)	0.108804
		2	MST incident sum (distance)	0.090126
		3	MST is_leaf	0.050821
		4	MST degree	-0.042186
	ThirdWeek	1	MST incident max (distance)	0.05297
		2	MST is_leaf	0.045519
		3	MST incident sum (distance)	0.032506
		4	MST degree	-0.03703
[Multi mode] Hellinger distance in highlighted segments (MST features)	FirstWeek - ThirdWeek	1	MST incident max (distance)	0.200283
		2	MST incident sum (distance)	0.184669
		3	MST degree	0.022264
		4	MST is_leaf	0.011966
[Multi mode] Correlation (geometric features)	FirstWeek	1	Distance to centroid	0.062198
		2	Local density	0.008049
	ThirdWeek	1	Distance to centroid	0.013309
		2	Local density	-0.002891
[Multi mode] Correlation in highlighted segments (geometric features)	FirstWeek	1	Distance to centroid	0.169547
		2	Local density	-0.075771
	ThirdWeek	1	Distance to centroid	0.093492
		2	Local density	-0.114942
[Multi mode] Hellinger distance in highlighted segments (geometric features)	FirstWeek - ThirdWeek	1	Distance to centroid	0.13768
		2	Local density	0.120015
[Multi mode] Correlation (cluster number based on the distance between nodes)	FirstWeek	1	3	0.020285
		2	2	-0.002936
		3	4	-0.010971
		4	1	-0.032762
	ThirdWeek	1	4	0.013111
		2	2	0.005416
		3	3	-0.006611
		4	1	-0.007884
[Multi mode] Correlation in highlighted segments (cluster number based on the distance between nodes)	FirstWeek	1	3	0.043899
		2	4	0.017599
		3	2	-0.06366
		4	1	-0.195853
	ThirdWeek	1	4	0.131715
		2	3	-0.052735
		3	2	-0.067696
		4	1	-0.190419
[Multi mode] Correlation (configuration patterns based on the distance between nodes)	FirstWeek	1	2	0.020285
		2	4	0.006605
		3	6	-0.002072
		4	3	-0.004695
		5	9	-0.005035
		6	10	-0.005229
		7	1	-0.010971
		8	5	-0.013971
		9	7	-0.016368
		10	8	-0.027207
		11	11	-0.030482
	ThirdWeek	1	1	0.013111
		2	4	0.010937
		3	3	0.001713
		4	6	-0.004171
		5	5	-0.004837
		6	7	-0.005585
		7	10	-0.006053
		8	2	-0.006611
		9	8	-0.00682
		10	11	-0.00733
		11	9	nan
[Multi mode] Correlation in highlighted segments (configuration patterns based on the distance between nodes)	FirstWeek	1	2	0.043899
		2	1	0.017599
		3	6	-0.041608
		4	3	-0.041613
		5	4	-0.048758
		6	5	-0.05486
		7	8	-0.085188
		8	10	-0.08595
		9	7	-0.102164
		10	11	-0.182561
		11	9	nan
	ThirdWeek	1	1	0.131715
		2	3	-0.032844
		3	6	-0.041223
		4	10	-0.048196
		5	2	-0.052735
		6	5	-0.094288
		7	4	-0.107979
		8	7	-0.110213
		9	8	-0.182591
		10	9	nan
		11	11	nan

### Sheet: Attention2
Correlation (basic features)	FirstWeek	1	Speed	0.249239
		2	Accumulation of traveled distance (moving variance)	0.161502
		3	x (moving variance)	0.15105
		40	Distance from userset location	-0.028762
		41	Turn angle (moving variance)	-0.047921
		42	Accumulation of delta turn angle (moving variance)	-0.049895
	ThirdWeek	1	Speed	0.291992
		2	Accumulation of traveled distance (moving variance)	0.182356
		3	Distance from initial location (moving variance)	0.162307
		40	x	-0.049448
		41	Accumulation of delta turn angle (moving variance)	-0.052345
		42	Turn angle (moving variance)	-0.05257
Correlation in highlighted segments (basic features)	FirstWeek	1	Speed	0.38059
		2	Accumulation of traveled distance (moving variance)	0.20802
		3	x (moving variance)	0.195805
		40	Turn angle (moving variance)	-0.103891
		41	Accumulation of delta turn angle (moving variance)	-0.117379
		42	Distance from userset location	-0.126655
	ThirdWeek	1	Speed	0.384533
		2	Accumulation of traveled distance (moving variance)	0.234039
		3	Speed (moving variance)	0.207172
		40	Distance from userset location	-0.065062
		41	Turn angle (moving variance)	-0.093694
		42	Accumulation of delta turn angle (moving variance)	-0.106196
Hellinger distance in highlighted segments (basic features)	FirstWeek - ThirdWeek	1	time	0.575809
		2	time (moving average)	0.575646
		3	Distance from initial location (moving average)	0.20749
[Multi mode] Correlation (differences of basic features between nodes)	FirstWeek	1	Speed	0.225971
		2	Accumulation of traveled distance (moving variance)	0.147507
		3	x (moving variance)	0.133569
		37	Turn angle (moving average)	-0.008017
		38	Acceleration angle (moving average)	-0.008358
		39	Turn angle	-0.014101
	ThirdWeek	1	Speed	0.25964
		2	Accumulation of traveled distance (moving variance)	0.164369
		3	Distance from initial location (moving variance)	0.144781
		37	Turn angle	-0.014329
		38	Distance from userset location (moving average)	-0.015032
		39	Acceleration angle (moving average)	-0.016218
[Multi mode] Correlation in highlighted segments (differences of basic features between nodes)	FirstWeek	1	Speed	0.372253
		2	Accumulation of traveled distance (moving variance)	0.208665
		3	x (moving variance)	0.186033
		37	y (moving average)	-0.025219
		38	Turn angle	-0.026163
		39	x (moving average)	-0.028774
	ThirdWeek	1	Speed	0.369647
		2	Accumulation of traveled distance (moving variance)	0.231074
		3	x (moving variance)	0.194012
		37	Turn angle (moving average)	-0.021583
		38	Acceleration angle (moving average)	-0.022783
		39	Turn angle	-0.023326
[Multi mode] Hellinger distance in highlighted segments (differences of basic features between nodes)	FirstWeek - ThirdWeek	1	Distance from userset location (moving average)	0.208227
		2	Distance from initial location	0.179428
		3	y (moving variance)	0.178359
[Multi mode] Correlation (edge features)	FirstWeek	1	Distance between nodes (average)	0.007841
		2	Azimuth difference between nodes (average)	-0.000879
		3	Azimuth difference between nodes (variance)	-0.001047
		4	Distance between nodes (variance)	-0.004982
	ThirdWeek	1	Distance between nodes (average)	0.025263
		2	Distance between nodes (variance)	0.020902
		3	Azimuth difference between nodes (average)	0.001704
		4	Azimuth difference between nodes (variance)	-0.004621
[Multi mode] Correlation in highlighted segments (edge features)	FirstWeek	1	Azimuth difference between nodes (variance)	0.00546
		2	Azimuth difference between nodes (average)	-0.003084
		3	Distance between nodes (average)	-0.006587
		4	Distance between nodes (variance)	-0.050161
	ThirdWeek	1	Distance between nodes (average)	0.013631
		2	Azimuth difference between nodes (average)	0.008867
		3	Distance between nodes (variance)	0.003377
		4	Azimuth difference between nodes (variance)	-0.002695
[Multi mode] Hellinger distance in highlighted segments (edge features)	FirstWeek - ThirdWeek	1	Distance between nodes (average)	0.203283
		2	Distance between nodes (variance)	0.196328
		3	Azimuth difference between nodes (average)	0.021562
		4	Azimuth difference between nodes (variance)	0.021049
[Multi mode] Correlation (incident edge features per node)	FirstWeek	1	Distance between nodes (incident min)	0.035799
		2	Distance between nodes (incident sum)	0.030791
		3	Distance between nodes (incident max)	0.009018
		6	Azimuth difference between nodes (incident variance)	-0.001306
		7	Azimuth difference between nodes (incident max)	-0.00213
		8	Distance between nodes (incident variance)	-0.02592
	ThirdWeek	1	Distance between nodes (incident sum)	0.090075
		2	Distance between nodes (incident min)	0.087265
		3	Distance between nodes (incident max)	0.050382
		6	Azimuth difference between nodes (incident variance)	-0.00163
		7	Azimuth difference between nodes (incident max)	-0.003868
		8	Distance between nodes (incident variance)	-0.046862
[Multi mode] Correlation in highlighted segments (incident edge features per node)	FirstWeek	1	Azimuth difference between nodes (incident sum)	0.004847
		2	Azimuth difference between nodes (incident min)	0.002216
		3	Azimuth difference between nodes (incident variance)	-0.0007
		6	Distance between nodes (incident variance)	-0.021944
		7	Distance between nodes (incident sum)	-0.033636
		8	Distance between nodes (incident max)	-0.038641
	ThirdWeek	1	Distance between nodes (incident min)	0.03552
		2	Distance between nodes (incident sum)	0.013518
		3	Azimuth difference between nodes (incident variance)	0.008357
		6	Azimuth difference between nodes (incident max)	-0.000767
		7	Distance between nodes (incident max)	-0.010991
		8	Distance between nodes (incident variance)	-0.04597
[Multi mode] Hellinger distance in highlighted segments (incident edge features per node)	FirstWeek - ThirdWeek	1	Distance between nodes (incident sum)	0.178419
		2	Distance between nodes (incident min)	0.172023
		3	Distance between nodes (incident max)	0.160213
[Multi mode] Correlation (MST features)	FirstWeek	1	MST incident max (distance)	0.019893
		2	MST is_leaf	0.017259
		3	MST incident sum (distance)	0.011077
		4	MST degree	-0.016574
	ThirdWeek	1	MST is_leaf	0.050221
		2	MST incident max (distance)	0.044323
		3	MST incident sum (distance)	0.021016
		4	MST degree	-0.049219
[Multi mode] Correlation in highlighted segments (MST features)	FirstWeek	1	MST degree	0.012564
		2	MST incident sum (distance)	-0.006681
		3	MST is_leaf	-0.012709
		4	MST incident max (distance)	-0.018318
	ThirdWeek	1	MST incident sum (distance)	0.043699
		2	MST incident max (distance)	0.033736
		3	MST degree	0.015205
		4	MST is_leaf	-0.012231
[Multi mode] Hellinger distance in highlighted segments (MST features)	FirstWeek - ThirdWeek	1	MST incident max (distance)	0.176331
		2	MST incident sum (distance)	0.158834
		3	MST degree	0.023185
		4	MST is_leaf	0.018914
[Multi mode] Correlation (geometric features)	FirstWeek	1	Distance to centroid	0.02855
		2	Local density	-0.027999
	ThirdWeek	1	Distance to centroid	0.08822
		2	Local density	-0.082998
[Multi mode] Correlation in highlighted segments (geometric features)	FirstWeek	1	Local density	0.029859
		2	Distance to centroid	-0.043526
	ThirdWeek	1	Distance to centroid	0.001998
		2	Local density	-0.011822
[Multi mode] Hellinger distance in highlighted segments (geometric features)	FirstWeek - ThirdWeek	1	Distance to centroid	0.156926
		2	Local density	0.126284
[Multi mode] Correlation (cluster number based on the distance between nodes)	FirstWeek	1	4	0.005222
		2	3	-0.000482
		3	2	-0.003888
		4	1	-0.008395
	ThirdWeek	1	3	0.015232
		2	1	0.002041
		3	2	-0.004962
		4	4	-0.010238
[Multi mode] Correlation in highlighted segments (cluster number based on the distance between nodes)	FirstWeek	1	4	0.022712
		2	3	-0.00903
		3	1	-0.016976
		4	2	-0.020627
	ThirdWeek	1	3	0.03199
		2	1	0.010174
		3	4	-0.019382
		4	2	-0.021206
[Multi mode] Correlation (configuration patterns based on the distance between nodes)	FirstWeek	1	1	0.005222
		2	4	0.001652
		3	6	0.001029
		4	9	-0.000415
		5	2	-0.000482
		6	5	-0.00271
		7	3	-0.004098
		8	7	-0.004435
		9	10	-0.005154
		10	8	-0.00601
		11	11	-0.006026
	ThirdWeek	1	2	0.015232
		2	5	0.009737
		3	8	0.008772
		4	6	0.006388
		5	4	0.002313
		6	7	-0.000713
		7	10	-0.001398
		8	11	-0.001546
		9	3	-0.004201
		10	1	-0.010238
		11	9	nan
[Multi mode] Correlation in highlighted segments (configuration patterns based on the distance between nodes)	FirstWeek	1	1	0.022712
		2	4	0.011502
		3	5	-0.007457
		4	2	-0.00903
		5	10	-0.010193
		6	7	-0.010814
		7	11	-0.011127
		8	8	-0.012598
		9	6	-0.01275
		10	3	-0.019845
		11	9	nan
	ThirdWeek	1	2	0.03199
		2	8	0.015776
		3	7	0.009729
		4	5	0.006335
		5	6	0.00091
		6	4	-0.000119
		7	3	-0.016533
		8	1	-0.019382
		9	9	nan
		10	10	nan
		11	11	nan

### Sheet: Attention3
Correlation (basic features)	FirstWeek	1	Acceleration (moving average)	0.037032
		2	Speed (moving average)	0.036454
		3	Distance from userset location (moving variance)	0.02841
		40	Turn angle (moving variance)	-0.022987
		41	Distance from userset location	-0.044519
		42	Distance from userset location (moving average)	-0.045757
	ThirdWeek	1	Acceleration (moving average)	0.029723
		2	Turn angle (moving average)	0.017765
		3	Angle from userset location	0.016157
		40	Turn angle (moving variance)	-0.022656
		41	Distance from userset location (moving average)	-0.078528
		42	Distance from userset location	-0.078853
Correlation in highlighted segments (basic features)	FirstWeek	1	Speed (moving average)	0.06401
		2	Distance from userset location (moving variance)	0.061368
		3	Accumulation of traveled distance (moving variance)	0.04253
		40	y	-0.048338
		41	y (moving average)	-0.04837
		42	Turn angle (moving variance)	-0.05088
	ThirdWeek	1	Acceleration (moving average)	0.040601
		2	Speed (moving average)	0.040086
		3	Azimuth (moving variance)	0.038821
		40	Accumulation of delta turn angle (moving variance)	-0.024265
		41	Acceleration angle (moving average)	-0.027242
		42	Turn angle (moving variance)	-0.033274
Hellinger distance in highlighted segments (basic features)	FirstWeek - ThirdWeek	1	time (moving average)	0.531264
		2	time	0.531241
		3	Distance from userset location (moving average)	0.298794
[Multi mode] Correlation (differences of basic features between nodes)	FirstWeek	1	Acceleration (moving average)	0.058058
		2	Distance from userset location	0.044183
		3	Distance from userset location (moving average)	0.042253
		37	x (moving average)	-0.047014
		38	Angle from userset location (moving average)	-0.05723
		39	Angle from userset location	-0.062413
	ThirdWeek	1	Acceleration (moving average)	0.051047
		2	Distance from userset location	0.035138
		3	Distance from userset location (moving average)	0.032553
		37	y (moving average)	-0.057392
		38	Angle from userset location (moving average)	-0.057492
		39	Angle from userset location	-0.064836
[Multi mode] Correlation in highlighted segments (differences of basic features between nodes)	FirstWeek	1	Distance from userset location (moving variance)	0.074871
		2	Speed (moving average)	0.058271
		3	Acceleration (moving average)	0.058205
		37	x (moving average)	-0.087056
		38	Angle from userset location (moving average)	-0.089201
		39	Angle from userset location	-0.099155
	ThirdWeek	1	Acceleration (moving average)	0.068762
		2	Speed (moving average)	0.046969
		3	Speed (moving variance)	0.036388
		37	x (moving average)	-0.050009
		38	Angle from userset location (moving average)	-0.064507
		39	Angle from userset location	-0.08125
[Multi mode] Hellinger distance in highlighted segments (differences of basic features between nodes)	FirstWeek - ThirdWeek	1	Distance from userset location (moving average)	0.214529
		2	x (moving average)	0.204689
		3	x	0.202588
[Multi mode] Correlation (edge features)	FirstWeek	1	Azimuth difference between nodes (variance)	0.001555
		2	Azimuth difference between nodes (average)	-0.002883
		3	Distance between nodes (variance)	-0.011776
		4	Distance between nodes (average)	-0.044576
	ThirdWeek	1	Distance between nodes (variance)	0.006592
		2	Azimuth difference between nodes (average)	0.001322
		3	Azimuth difference between nodes (variance)	-0.003877
		4	Distance between nodes (average)	-0.012895
[Multi mode] Correlation in highlighted segments (edge features)	FirstWeek	1	Azimuth difference between nodes (variance)	-0.004286
		2	Distance between nodes (variance)	-0.010161
		3	Azimuth difference between nodes (average)	-0.016012
		4	Distance between nodes (average)	-0.08173
	ThirdWeek	1	Distance between nodes (variance)	0.021531
		2	Azimuth difference between nodes (average)	0.003631
		3	Azimuth difference between nodes (variance)	-0.003346
		4	Distance between nodes (average)	-0.028429
[Multi mode] Hellinger distance in highlighted segments (edge features)	FirstWeek - ThirdWeek	1	Distance between nodes (average)	0.172242
		2	Distance between nodes (variance)	0.157533
		3	Azimuth difference between nodes (average)	0.02813
		4	Azimuth difference between nodes (variance)	0.028043
[Multi mode] Correlation (incident edge features per node)	FirstWeek	1	Distance between nodes (incident variance)	0.025783
		2	Azimuth difference between nodes (incident max)	0.001257
		3	Azimuth difference between nodes (incident variance)	0.000138
		6	Distance between nodes (incident max)	-0.056333
		7	Distance between nodes (incident min)	-0.067641
		8	Distance between nodes (incident sum)	-0.074749
	ThirdWeek	1	Distance between nodes (incident variance)	0.018382
		2	Azimuth difference between nodes (incident min)	0.002743
		3	Azimuth difference between nodes (incident sum)	0.000828
		6	Distance between nodes (incident max)	-0.067374
		7	Distance between nodes (incident min)	-0.070266
		8	Distance between nodes (incident sum)	-0.082957
[Multi mode] Correlation in highlighted segments (incident edge features per node)	FirstWeek	1	Distance between nodes (incident variance)	0.048261
		2	Azimuth difference between nodes (incident min)	0.002242
		3	Azimuth difference between nodes (incident sum)	-0.000559
		6	Distance between nodes (incident max)	-0.05064
		7	Distance between nodes (incident min)	-0.108497
		8	Distance between nodes (incident sum)	-0.114499
	ThirdWeek	1	Distance between nodes (incident variance)	0.016772
		2	Azimuth difference between nodes (incident sum)	0.00396
		3	Azimuth difference between nodes (incident variance)	0.002672
		6	Distance between nodes (incident max)	-0.024208
		7	Distance between nodes (incident min)	-0.054517
		8	Distance between nodes (incident sum)	-0.066519
[Multi mode] Hellinger distance in highlighted segments (incident edge features per node)	FirstWeek - ThirdWeek	1	Distance between nodes (incident min)	0.142425
		2	Distance between nodes (incident sum)	0.139512
		3	Distance between nodes (incident max)	0.131127
[Multi mode] Correlation (MST features)	FirstWeek	1	MST degree	0.051768
		2	MST incident sum (distance)	-0.003863
		3	MST incident max (distance)	-0.021774
		4	MST is_leaf	-0.046946
	ThirdWeek	1	MST degree	0.091627
		2	MST incident sum (distance)	0.038432
		3	MST incident max (distance)	0.006569
		4	MST is_leaf	-0.089077
[Multi mode] Correlation in highlighted segments (MST features)	FirstWeek	1	MST degree	0.025178
		2	MST is_leaf	-0.008139
		3	MST incident sum (distance)	-0.032751
		4	MST incident max (distance)	-0.036983
	ThirdWeek	1	MST degree	0.038831
		2	MST incident sum (distance)	-0.008702
		3	MST incident max (distance)	-0.013467
		4	MST is_leaf	-0.036988
[Multi mode] Hellinger distance in highlighted segments (MST features)	FirstWeek - ThirdWeek	1	MST incident max (distance)	0.161891
		2	MST incident sum (distance)	0.128153
		3	MST degree	0.080365
		4	MST is_leaf	0.078716
[Multi mode] Correlation (geometric features)	FirstWeek	1	Local density	0.065924
		2	Distance to centroid	-0.074746
	ThirdWeek	1	Local density	0.089012
		2	Distance to centroid	-0.101169
[Multi mode] Correlation in highlighted segments (geometric features)	FirstWeek	1	Local density	0.074108
		2	Distance to centroid	-0.08223
	ThirdWeek	1	Local density	0.041595
		2	Distance to centroid	-0.062805
[Multi mode] Hellinger distance in highlighted segments (geometric features)	FirstWeek - ThirdWeek	1	Distance to centroid	0.120878
		2	Local density	0.078296
[Multi mode] Correlation (cluster number based on the distance between nodes)	FirstWeek	1	2	0.014415
		2	3	0.004436
		3	1	-0.000903
		4	4	-0.010001
	ThirdWeek	1	1	0.011712
		2	3	0.006422
		3	2	0.002448
		4	4	-0.006932
[Multi mode] Correlation in highlighted segments (cluster number based on the distance between nodes)	FirstWeek	1	3	0.009322
		2	2	0.008665
		3	1	-0.026641
		4	4	-0.034059
	ThirdWeek	1	1	0.032567
		2	3	0.018248
		3	2	0.006041
		4	4	-0.032076
[Multi mode] Correlation (configuration patterns based on the distance between nodes)	FirstWeek	1	8	0.024422
		2	5	0.012122
		3	3	0.010709
		4	6	0.00892
		5	4	0.00861
		6	2	0.004436
		7	7	-0.004364
		8	1	-0.010001
		9	10	-0.01678
		10	11	-0.0289
		11	9	nan
	ThirdWeek	1	7	0.022604
		2	6	0.00919
		3	4	0.009043
		4	2	0.006422
		5	11	-0.004649
		6	3	-0.004894
		7	5	-0.005526
		8	1	-0.006932
		9	10	-0.00805
		10	8	-0.012534
		11	9	nan
[Multi mode] Correlation in highlighted segments (configuration patterns based on the distance between nodes)	FirstWeek	1	5	0.119671
		2	8	0.061295
		3	2	0.009322
		4	3	0.007892
		5	4	0.006647
		6	6	-0.021553
		7	1	-0.034059
		8	7	-0.104366
		9	11	-0.1217
		10	10	-0.127487
		11	9	nan
	ThirdWeek	1	7	0.049137
		2	6	0.031029
		3	2	0.018248
		4	4	0.012869
		5	3	-0.019545
		6	1	-0.032076
		7	5	-0.076435
		8	8	nan
		9	9	nan
		10	10	nan
		11	11	nan

### Sheet: Attention4
Correlation (basic features)	FirstWeek	1	Distance from userset location	0.068469
		2	Distance from userset location (moving average)	0.057979
		3	Angle from initial location (moving variance)	0.02072
		40	Acceleration (moving average)	-0.01993
		41	Turn angle (moving average)	-0.024635
		42	Accumulation of delta turn angle (moving variance)	-0.024903
	ThirdWeek	1	Angle from initial location (moving variance)	0.051573
		2	Acceleration angle (moving variance)	0.030943
		3	Distance from userset location	0.027205
		40	Accumulation of delta turn angle	-0.081304
		41	time (moving average)	-0.082304
		42	time	-0.083316
Correlation in highlighted segments (basic features)	FirstWeek	1	Distance from userset location	0.086788
		2	time (moving average)	0.077285
		3	time	0.076696
		40	Turn angle (moving average)	-0.038716
		41	Angle from initial location (moving variance)	-0.047967
		42	Speed	-0.071963
	ThirdWeek	1	Angle from initial location (moving variance)	0.095142
		2	Acceleration angle (moving variance)	0.07712
		3	x	0.025227
		40	Accumulation of delta turn angle	-0.340872
		41	time (moving average)	-0.366053
		42	time	-0.367322
Hellinger distance in highlighted segments (basic features)	FirstWeek - ThirdWeek	1	time (moving average)	0.490654
		2	time	0.49026
		3	Distance from userset location (moving average)	0.202611
[Multi mode] Correlation (differences of basic features between nodes)	FirstWeek	1	y	0.055209
		2	Angle from userset location	0.050463
		3	y (moving average)	0.048712
		37	Accumulation of delta turn angle (moving variance)	-0.018849
		38	Distance from userset location (moving average)	-0.077066
		39	Distance from userset location	-0.083376
	ThirdWeek	1	Angle from initial location (moving variance)	0.071157
		2	Azimuth (moving average)	0.033536
		3	Acceleration (moving average)	0.031842
		37	Accumulation of traveled distance	-0.074642
		38	Accumulation of delta turn angle (moving average)	-0.080909
		39	Accumulation of delta turn angle	-0.082166
[Multi mode] Correlation in highlighted segments (differences of basic features between nodes)	FirstWeek	1	Accumulation of delta turn angle (moving average)	0.075176
		2	Accumulation of delta turn angle	0.074694
		3	Accumulation of traveled distance (moving average)	0.064016
		37	Speed	-0.076888
		38	Distance from userset location (moving average)	-0.156262
		39	Distance from userset location	-0.171376
	ThirdWeek	1	Acceleration angle (moving average)	0.131032
		2	Angle from initial location (moving variance)	0.123588
		3	Azimuth (moving average)	0.104283
		37	Accumulation of traveled distance (moving average)	-0.269285
		38	Accumulation of delta turn angle	-0.292856
		39	Accumulation of traveled distance	-0.318555
[Multi mode] Hellinger distance in highlighted segments (differences of basic features between nodes)	FirstWeek - ThirdWeek	1	Distance from userset location (moving average)	0.220962
		2	Distance from userset location	0.217122
		3	Angle from userset location (moving average)	0.190835
[Multi mode] Correlation (edge features)	FirstWeek	1	Distance between nodes (average)	0.135171
		2	Distance between nodes (variance)	0.101031
		3	Azimuth difference between nodes (variance)	0.010949
		4	Azimuth difference between nodes (average)	0.003358
	ThirdWeek	1	Distance between nodes (average)	0.058321
		2	Distance between nodes (variance)	0.032622
		3	Azimuth difference between nodes (average)	-0.005762
		4	Azimuth difference between nodes (variance)	-0.008749
[Multi mode] Correlation in highlighted segments (edge features)	FirstWeek	1	Distance between nodes (average)	0.206772
		2	Distance between nodes (variance)	0.114337
		3	Azimuth difference between nodes (variance)	0.030322
		4	Azimuth difference between nodes (average)	0.008586
	ThirdWeek	1	Distance between nodes (average)	0.027266
		2	Azimuth difference between nodes (average)	-0.02846
		3	Azimuth difference between nodes (variance)	-0.063656
		4	Distance between nodes (variance)	-0.070544
[Multi mode] Hellinger distance in highlighted segments (edge features)	FirstWeek - ThirdWeek	1	Distance between nodes (average)	0.233966
		2	Distance between nodes (variance)	0.214791
		3	Azimuth difference between nodes (average)	0.054928
		4	Azimuth difference between nodes (variance)	0.051071
[Multi mode] Correlation (incident edge features per node)	FirstWeek	1	Distance between nodes (incident max)	0.109094
		2	Distance between nodes (incident sum)	0.080089
		3	Distance between nodes (incident variance)	0.071792
		6	Azimuth difference between nodes (incident max)	0.008509
		7	Azimuth difference between nodes (incident sum)	0.000197
		8	Azimuth difference between nodes (incident min)	-0.008509
	ThirdWeek	1	Distance between nodes (incident max)	0.039009
		2	Distance between nodes (incident variance)	0.028549
		3	Distance between nodes (incident sum)	0.024442
		6	Azimuth difference between nodes (incident sum)	-0.003307
		7	Azimuth difference between nodes (incident variance)	-0.00355
		8	Azimuth difference between nodes (incident max)	-0.012981
[Multi mode] Correlation in highlighted segments (incident edge features per node)	FirstWeek	1	Distance between nodes (incident max)	0.166722
		2	Distance between nodes (incident sum)	0.08646
		3	Distance between nodes (incident variance)	0.078673
		6	Distance between nodes (incident min)	0.020257
		7	Azimuth difference between nodes (incident sum)	-0.006321
		8	Azimuth difference between nodes (incident min)	-0.030949
	ThirdWeek	1	Azimuth difference between nodes (incident min)	0.074697
		2	Distance between nodes (incident variance)	0.022285
		3	Distance between nodes (incident sum)	-0.010481
		6	Azimuth difference between nodes (incident variance)	-0.025481
		7	Distance between nodes (incident min)	-0.031374
		8	Azimuth difference between nodes (incident max)	-0.074697
[Multi mode] Hellinger distance in highlighted segments (incident edge features per node)	FirstWeek - ThirdWeek	1	Distance between nodes (incident max)	0.199759
		2	Distance between nodes (incident sum)	0.193745
		3	Distance between nodes (incident min)	0.180946
[Multi mode] Correlation (MST features)	FirstWeek	1	MST incident max (distance)	0.055619
		2	MST incident sum (distance)	0.051276
		3	MST degree	0.006597
		4	MST is_leaf	-0.008504
	ThirdWeek	1	MST incident sum (distance)	0.017362
		2	MST incident max (distance)	0.015302
		3	MST degree	0.005535
		4	MST is_leaf	-0.004778
[Multi mode] Correlation in highlighted segments (MST features)	FirstWeek	1	MST incident max (distance)	0.058241
		2	MST incident sum (distance)	0.057089
		3	MST degree	0.016819
		4	MST is_leaf	-0.01438
	ThirdWeek	1	MST degree	0.0316
		2	MST incident sum (distance)	0.00854
		3	MST incident max (distance)	-0.017894
		4	MST is_leaf	-0.032182
[Multi mode] Hellinger distance in highlighted segments (MST features)	FirstWeek - ThirdWeek	1	MST incident max (distance)	0.191537
		2	MST incident sum (distance)	0.149793
		3	MST degree	0.024855
		4	MST is_leaf	0.005668
[Multi mode] Correlation (geometric features)	FirstWeek	1	Distance to centroid	0.061925
		2	Local density	0.017674
	ThirdWeek	1	Distance to centroid	0.016612
		2	Local density	0.009074
[Multi mode] Correlation in highlighted segments (geometric features)	FirstWeek	1	Distance to centroid	0.061036
		2	Local density	0.0359
	ThirdWeek	1	Local density	0.038089
		2	Distance to centroid	-0.020653
[Multi mode] Hellinger distance in highlighted segments (geometric features)	FirstWeek - ThirdWeek	1	Local density	0.137925
		2	Distance to centroid	0.127976
[Multi mode] Correlation (cluster number based on the distance between nodes)	FirstWeek	1	2	0.01796
		2	3	0.009434
		3	4	-0.017946
		4	1	-0.039924
	ThirdWeek	1	2	0.018378
		2	3	0.008854
		3	1	-0.011044
		4	4	-0.011323
[Multi mode] Correlation in highlighted segments (cluster number based on the distance between nodes)	FirstWeek	1	1	0.068117
		2	2	0.009725
		3	4	0.001636
		4	3	-0.025053
	ThirdWeek	1	3	0.025857
		2	2	-0.014573
		3	4	-0.026639
		4	1	-0.154748
[Multi mode] Correlation (configuration patterns based on the distance between nodes)	FirstWeek	1	3	0.01705
		2	6	0.014529
		3	2	0.009434
		4	4	0.004894
		5	9	-0.007855
		6	11	-0.010209
		7	5	-0.012436
		8	7	-0.014633
		9	1	-0.017946
		10	8	-0.024818
		11	10	-0.033079
	ThirdWeek	1	6	0.023416
		2	2	0.008854
		3	3	0.005277
		4	11	-0.002052
		5	4	-0.003822
		6	8	-0.006074
		7	5	-0.006359
		8	10	-0.007911
		9	7	-0.008997
		10	1	-0.011323
		11	9	nan
[Multi mode] Correlation in highlighted segments (configuration patterns based on the distance between nodes)	FirstWeek	1	11	0.386099
		2	3	0.065618
		3	1	0.001636
		4	2	-0.025053
		5	6	-0.025465
		6	5	-0.044984
		7	4	-0.063145
		8	10	-0.074046
		9	8	-0.076846
		10	7	nan
		11	9	nan
	ThirdWeek	1	6	0.042334
		2	2	0.025857
		3	8	-0.020541
		4	1	-0.026639
		5	3	-0.03361
		6	4	-0.140754
		7	7	-0.152451
		8	5	nan
		9	9	nan
		10	10	nan
		11	11	nan

### Sheet: Attention5
Correlation (basic features)	FirstWeek	1	Distance from userset location (moving average)	0.037059
		2	Distance from userset location	0.032935
		3	x (moving average)	0.018159
		40	Speed	-0.009343
		41	Angle from userset location (moving average)	-0.017505
		42	Angle from userset location	-0.018138
	ThirdWeek	1	x (moving average)	0.095166
		2	x	0.094385
		3	Distance from userset location	0.091697
		40	Speed (moving average)	-0.04625
		41	Angle from userset location	-0.1295
		42	Angle from userset location (moving average)	-0.131355
Correlation in highlighted segments (basic features)	FirstWeek	1	Acceleration (moving average)	0.039237
		2	Distance from userset location (moving average)	0.031338
		3	Angle from userset location (moving average)	0.028567
		40	x (moving average)	-0.02315
		41	Azimuth (moving average)	-0.026536
		42	Speed	-0.028108
	ThirdWeek	1	Distance from userset location (moving average)	0.067414
		2	Distance from userset location	0.066331
		3	Accumulation of traveled distance (moving average)	0.029861
		40	Angle from userset location (moving average)	-0.01845
		41	Angle from userset location	-0.019515
		42	Angle from initial location (moving variance)	-0.033294
Hellinger distance in highlighted segments (basic features)	FirstWeek - ThirdWeek	1	time	0.486514
		2	time (moving average)	0.486514
		3	Distance from userset location (moving average)	0.256473
[Multi mode] Correlation (differences of basic features between nodes)	FirstWeek	1	Angle from userset location (moving average)	0.048457
		2	Angle from userset location	0.048336
		3	y (moving average)	0.04462
		37	Speed	-0.009995
		38	Distance from userset location	-0.037467
		39	Distance from userset location (moving average)	-0.041613
	ThirdWeek	1	x (moving average)	0.021123
		2	Accumulation of delta turn angle (moving variance)	0.020659
		3	Turn angle (moving variance)	0.019391
		37	Distance from userset location (moving variance)	-0.041417
		38	Accumulation of traveled distance (moving variance)	-0.047908
		39	Speed (moving average)	-0.051707
[Multi mode] Correlation in highlighted segments (differences of basic features between nodes)	FirstWeek	1	Angle from userset location	0.123029
		2	Angle from userset location (moving average)	0.12292
		3	y (moving average)	0.096998
		37	Angle from initial location (moving variance)	-0.040433
		38	Distance from userset location	-0.079112
		39	Distance from userset location (moving average)	-0.090221
	ThirdWeek	1	y	0.06426
		2	y (moving average)	0.062286
		3	x (moving average)	0.059486
		37	Angle from initial location (moving variance)	-0.041337
		38	Distance from userset location	-0.061774
		39	Distance from userset location (moving average)	-0.069469
[Multi mode] Hellinger distance in highlighted segments (differences of basic features between nodes)	FirstWeek - ThirdWeek	1	Distance from userset location (moving average)	0.313672
		2	Distance from userset location	0.291653
		3	x (moving average)	0.259121
[Multi mode] Correlation (edge features)	FirstWeek	1	Distance between nodes (average)	0.088286
		2	Distance between nodes (variance)	0.064506
		3	Azimuth difference between nodes (variance)	0.005599
		4	Azimuth difference between nodes (average)	-0.000258
	ThirdWeek	1	Distance between nodes (average)	0.0777
		2	Distance between nodes (variance)	0.012119
		3	Azimuth difference between nodes (variance)	0.008242
		4	Azimuth difference between nodes (average)	0.001861
[Multi mode] Correlation in highlighted segments (edge features)	FirstWeek	1	Distance between nodes (average)	0.17361
		2	Distance between nodes (variance)	0.056863
		3	Azimuth difference between nodes (variance)	0.020396
		4	Azimuth difference between nodes (average)	-0.005638
	ThirdWeek	1	Distance between nodes (average)	0.13808
		2	Distance between nodes (variance)	0.022602
		3	Azimuth difference between nodes (average)	0.011344
		4	Azimuth difference between nodes (variance)	0.003467
[Multi mode] Hellinger distance in highlighted segments (edge features)	FirstWeek - ThirdWeek	1	Distance between nodes (average)	0.364465
		2	Distance between nodes (variance)	0.309262
		3	Azimuth difference between nodes (average)	0.027356
		4	Azimuth difference between nodes (variance)	0.024669
[Multi mode] Correlation (incident edge features per node)	FirstWeek	1	Distance between nodes (incident max)	0.074417
		2	Distance between nodes (incident sum)	0.059154
		3	Distance between nodes (incident variance)	0.042351
		6	Azimuth difference between nodes (incident max)	0.005792
		7	Azimuth difference between nodes (incident sum)	-0.000732
		8	Azimuth difference between nodes (incident min)	-0.005792
	ThirdWeek	1	Distance between nodes (incident variance)	0.078382
		2	Distance between nodes (incident max)	0.069673
		3	Distance between nodes (incident sum)	0.019569
		6	Azimuth difference between nodes (incident sum)	-0.000138
		7	Azimuth difference between nodes (incident min)	-0.013515
		8	Distance between nodes (incident min)	-0.020787
[Multi mode] Correlation in highlighted segments (incident edge features per node)	FirstWeek	1	Distance between nodes (incident sum)	0.135121
		2	Distance between nodes (incident max)	0.11911
		3	Distance between nodes (incident min)	0.08588
		6	Distance between nodes (incident variance)	-0.004042
		7	Azimuth difference between nodes (incident sum)	-0.0053
		8	Azimuth difference between nodes (incident min)	-0.018487
	ThirdWeek	1	Distance between nodes (incident max)	0.113275
		2	Distance between nodes (incident sum)	0.100805
		3	Distance between nodes (incident min)	0.056294
		6	Azimuth difference between nodes (incident max)	0.0089
		7	Azimuth difference between nodes (incident sum)	0.001931
		8	Azimuth difference between nodes (incident min)	-0.0089
[Multi mode] Hellinger distance in highlighted segments (incident edge features per node)	FirstWeek - ThirdWeek	1	Distance between nodes (incident max)	0.291298
		2	Distance between nodes (incident sum)	0.244342
		3	Distance between nodes (incident min)	0.22064
[Multi mode] Correlation (MST features)	FirstWeek	1	MST incident max (distance)	0.035711
		2	MST incident sum (distance)	0.032873
		3	MST is_leaf	0.001097
		4	MST degree	-0.001462
	ThirdWeek	1	MST is_leaf	0.002611
		2	MST degree	-0.002599
		3	MST incident sum (distance)	-0.009216
		4	MST incident max (distance)	-0.018712
[Multi mode] Correlation in highlighted segments (MST features)	FirstWeek	1	MST incident max (distance)	0.08561
		2	MST incident sum (distance)	0.074894
		3	MST degree	-0.000736
		4	MST is_leaf	-0.003116
	ThirdWeek	1	MST incident max (distance)	0.052852
		2	MST incident sum (distance)	0.036498
		3	MST is_leaf	0.01157
		4	MST degree	-0.012464
[Multi mode] Hellinger distance in highlighted segments (MST features)	FirstWeek - ThirdWeek	1	MST incident max (distance)	0.263167
		2	MST incident sum (distance)	0.211972
		3	MST degree	0.012939
		4	MST is_leaf	0.012711
[Multi mode] Correlation (geometric features)	FirstWeek	1	Distance to centroid	0.048376
		2	Local density	0.006567
	ThirdWeek	1	Local density	0.041862
		2	Distance to centroid	0.019379
[Multi mode] Correlation in highlighted segments (geometric features)	FirstWeek	1	Distance to centroid	0.10838
		2	Local density	-0.039211
	ThirdWeek	1	Distance to centroid	0.08783
		2	Local density	-0.025885
[Multi mode] Hellinger distance in highlighted segments (geometric features)	FirstWeek - ThirdWeek	1	Distance to centroid	0.213341
		2	Local density	0.134481
[Multi mode] Correlation (cluster number based on the distance between nodes)	FirstWeek	1	3	0.019187
		2	2	-0.002663
		3	4	-0.011715
		4	1	-0.032773
	ThirdWeek	1	4	0.037844
		2	2	-0.009764
		3	3	-0.034103
		4	1	-0.034153
[Multi mode] Correlation in highlighted segments (cluster number based on the distance between nodes)	FirstWeek	1	3	0.065214
		2	4	-0.035366
		3	2	-0.071067
		4	1	-0.172418
	ThirdWeek	1	4	0.024905
		2	2	0.020063
		3	3	-0.037217
		4	1	-0.121349
[Multi mode] Correlation (configuration patterns based on the distance between nodes)	FirstWeek	1	2	0.019187
		2	6	0.004157
		3	3	-0.002104
		4	5	-0.006677
		5	4	-0.008314
		6	7	-0.011502
		7	1	-0.011715
		8	8	-0.020634
		9	10	-0.025596
		10	11	-0.029906
		11	9	nan
	ThirdWeek	1	1	0.037844
		2	6	-0.003448
		3	11	-0.004437
		4	10	-0.005379
		5	3	-0.012163
		6	8	-0.016407
		7	4	-0.01814
		8	7	-0.024741
		9	5	-0.028714
		10	2	-0.034103
		11	9	nan
[Multi mode] Correlation in highlighted segments (configuration patterns based on the distance between nodes)	FirstWeek	1	2	0.065214
		2	6	0.00986
		3	3	-0.011661
		4	1	-0.035366
		5	5	-0.09041
		6	8	-0.122553
		7	4	-0.148088
		8	7	-0.174585
		9	9	nan
		10	10	nan
		11	11	nan
	ThirdWeek	1	1	0.024905
		2	3	0.017182
		3	6	0.007637
		4	5	-0.019716
		5	4	-0.025014
		6	8	-0.025621
		7	2	-0.037217
		8	7	-0.116678
		9	9	nan
		10	10	nan
		11	11	nan

### Sheet: Node attention
		Attention1	Attention2	Attention3	Attention4	Attention5
FirstWeek	Node1	0.252992	0.23553	0.256176	0.253028	0.247989
FirstWeek	Node2	0.239635	0.457139	0.244142	0.241757	0.240084
FirstWeek	Node3	0.250033	0.154602	0.246706	0.256384	0.261679
FirstWeek	Node4	0.25734	0.152729	0.252976	0.248831	0.250248
ThirdWeek	Node1	0.250175	0.157597	0.254084	0.250478	0.236157
ThirdWeek	Node2	0.235245	0.496091	0.23062	0.250133	0.209746
ThirdWeek	Node3	0.260016	0.217412	0.230328	0.257823	0.29285
ThirdWeek	Node4	0.254565	0.1289	0.284968	0.241566	0.261247
